# Targeting glucocorticoid signalling in dendritic cells for glioblastoma treatment

**DOI:** 10.64898/2026.08.07.742730

**Authors:** Qiuchen Zhao, Jhuma Pramanik, Arif Jabbar, Yifan Gui, Soura Chakraborty, Emily Fysh, Subhanita Ghosh, Pilar Puerto-Camacho, Miguel M. Santos, Aws Al-deka, Matthaios Pitoulias, Hosni Hussein, Christopher J. Ward, George Gentsch, Natalie Z. M. Homer, Benjamin Czech Nicholson, Rahul Roychoudhuri, Richard Mair, Bidesh Mahata

## Abstract

Glioblastoma (GBM) remains a devastating disease with few meaningful therapeutic advances over the past three decades. Dendritic cell (DC) vaccination is a promising immunotherapeutic strategy for GBM, but its efficacy is limited by the clinical use of dexamethasone to control cerebral oedema and associated symptoms. Here we show that steroid signalling is a central regulator of DC dysfunction in GBM. Through targeted metabolomics of primary GBM samples, we identified a steroid-rich tumour microenvironment in which dexamethasone is present at high levels. Across bulk and single-cell transcriptomic and epigenomic datasets, NR3C1 emerged as the dominant steroid receptor in GBM immune cells and was negatively associated with activated DC states. In patient-derived DCs, dexamethasone altered NR3C1 chromatin occupancy, induced broad transcriptional and chromatin remodelling, and suppressed co-stimulatory antigen-presentation and cytokine programmes. DC-specific deletion of Nr3c1 restricted syngeneic glioblastoma growth, enhanced DC activation, promoted cytotoxic CD8^+^ T cell responses and remodelled myeloid states in vivo. In GBM patient-derived DCs, pharmacological or non-viral CRISPR-mediated disruption of NR3C1 restored inflammatory, antigen presentation and T cell-stimulatory programmes, enhanced antigen-specific CD8^+^ T cell priming, and improved tumour lysate-loaded DC vaccination. Together, these findings identify glucocorticoid signalling as a key barrier to DC immunotherapy in GBM and establish NR3C1-targeted, steroid-resistant DCs as a potential therapeutic strategy.
