## Supplementary Table S1 for "Targeting glucocorticoid signalling in dendritic cells for glioblastoma treatment"

### Sheet: Patients' information
Table S1. Demographic and clinicopathological characteristics of the 24 patients with GBM included in the steroid-metabolomics analysis.
Diagnosis	DateOfSurgery	MDTDate	EthnicGroup	Gender	DateOfDeath	MaxSurvivalPostMDT	PostMDTSurvival	AgeAtSurgery	MGMT_Methylation	Dex Dose	Other Notes
Glioblastoma	13/06/2022	05/05/2022	White British	Female	17/11/2023		561	78	0.02	0mg
Glioblastoma	13/05/2022	21/04/2022	Not Stated	Female	07/10/2022		169	64	0.38	16mg
Glioblastoma	19/03/2021	18/02/2021	Not Stated	Male	20/08/2021		183	63	0.01	4mg
Glioblastoma	28/06/2019	06/06/2019	White British	Male	10/04/2020		309	57	0.04	8mg
Glioblastoma	08/04/2022	24/05/2018	Not Stated	Male	07/01/2023		1689	68	0.49	4mg	for 2022 surgery, had previous surgery in 2018 too. Dex dose not recorded for 2018.
Glioblastoma	22/02/2019	21/02/2019	White British	Male	09/10/2019		230	57	0.05	4mg
Glioblastoma	29/04/2019	04/04/2019	White British	Female	11/05/2021		768	75	0.39	8mg
Astrocytoma Grade 4	02/08/2019	11/07/2019	Black Caribbean	Female		2573		23	0.07	4mg
Glioblastoma	29/11/2019	19/09/2019	White British	Male	05/06/2021		625	40	0.07	4mg
Glioblastoma	08/11/2019	26/09/2019	White British	Male	12/06/2022		990	60	0.01	2mg
Glioblastoma	06/03/2020	13/02/2020	Not Stated	Male	20/07/2020		158	40	<10%	2mg
Glioblastoma	11/10/2021	16/09/2021	Not Stated	Female	09/08/2023		692	60	0.51	4mg
Glioblastoma	14/01/2022	30/12/2021	White British	Male		1670		67	0.29	8mg	Epitheloid morphology GBM
Glioblastoma	04/04/2022	10/03/2022	Not Stated	Female	26/09/2023		565	51	0.04	2mg
Glioblastoma	29/04/2022	24/03/2022		Female	27/07/2023		490	68	0.51	8mg
Glioblastoma	05/04/2022	17/03/2022	Not Stated	Male	30/10/2023		592	56	0.02	16mg
Glioblastoma	06/05/2022	07/04/2022		Female	30/09/2022		176	82	Absent	6mg
Glioblastoma	18/05/2022	07/04/2022		Male	31/08/2022		146	61	Absent	8mg
Glioblastoma	17/06/2022	05/05/2022	White British	Male	06/10/2023		519	59	0.01	4mg
Glioblastoma	30/05/2022	05/05/2022	Other White Background	Male	26/11/2024		936	51	0.02	4mg	for 2022 surgery. 0mg for 2023.
Glioblastoma	10/06/2022	16/06/2022	White British	Male	12/11/2022		149	68	%	0mg
Glioblastoma	02/12/2022	24/11/2022	White British	Male	05/01/2024		407	64	0.46	16mg
Glioblastoma	05/05/2023	30/03/2023	White British	Male	11/10/2023		195	75	Not reported	4mg
Glioblastoma	18/04/2023	06/04/2023	White British	Male		1208		60	0.06	4mg
