## Supplementary Table S3 for "Targeting glucocorticoid signalling in dendritic cells for glioblastoma treatment"

### Sheet: clean DEG
Table S3. Differential NR3C1 occupancy at TSS-centred regions in dexamethasone-treated versus control GBM patient-derived dendritic cells.
gene	RegionID	GENEID	TXID	baseMean	log2FoldChange	lfcSE	pvalue	padj	negLog10P	direction
RP4-569M23.5	ENST00000599904	ENSG00000267882	ENST00000599904	332.795	1.77051	0.257283	1.10107e-13	9.39927e-10	12.9582	Up
MAFB	ENST00000373313	ENSG00000204103	ENST00000373313	281.503	1.6411	0.239854	2.18938e-13	1.24597e-09	12.6597	Up
MT1M	ENST00000379818	ENSG00000205364	ENST00000379818	211.083	1.60334	0.248711	5.45308e-12	2.0689e-08	11.2634	Up
FAM183DP	ENST00000421987	ENSG00000205716	ENST00000421987	202.926	2.23679	0.38445	2.2033e-11	7.4365e-08	10.6569	Up
HIP1	ENST00000616821	ENSG00000127946	ENST00000616821	185.907	2.26041	0.391839	2.44463e-11	7.4365e-08	10.6118	Up
RP11-153M7.3	ENST00000507055	ENSG00000250771	ENST00000507055	140.33	1.85007	0.300554	2.61342e-11	7.4365e-08	10.5828	Up
TH2LCRR	ENST00000435042	ENSG00000223442	ENST00000435042	111.143	-1.69834	0.289806	2.07055e-10	4.41882e-07	9.68391	Down
Y_RNA	ENST00000363464	ENSG00000200334	ENST00000363464	124.456	2.08364	0.374127	2.6204e-10	4.9709e-07	9.58163	Up
C5AR1	ENST00000355085	ENSG00000197405	ENST00000355085	124	1.55189	0.267247	3.07284e-10	5.52239e-07	9.51246	Up
HMGN1P33	ENST00000432945	ENSG00000230326	ENST00000432945	44.6737	3.24298	0.638211	4.56123e-09	5.9903e-06	8.34092	Up
SNORA31	ENST00000516241	ENSG00000252050	ENST00000516241	30.1107	5.777	1.28125	6.79242e-08	5.94702e-05	7.16798	Up
NKPD1	ENST00000589776	ENSG00000179846	ENST00000589776	139.722	1.62292	0.349653	1.13968e-07	9.05015e-05	6.94322	Up
TMEM75	ENST00000624314	ENSG00000280055	ENST00000624314	113.934	1.90187	0.421038	1.2627e-07	9.79916e-05	6.8987	Up
FKBP5	ENST00000536438	ENSG00000096060	ENST00000536438	1022.86	2.20851	0.522605	1.38702e-07	0.000105247	6.85792	Up
MIR6765	ENST00000614092	ENSG00000273778	ENST00000614092	40.3688	-3.13256	0.869193	3.93286e-07	0.000248688	6.40529	Down
TMEM105	ENST00000577027	ENSG00000185332	ENST00000577027	75.8315	2.00919	0.492968	4.9483e-07	0.000301723	6.30554	Up
CRYGFP	ENST00000418459	ENSG00000232799	ENST00000418459	63.7639	2.04045	0.511923	1.23003e-06	0.000608702	5.91009	Up
RP11-253I19.4	ENST00000605743	ENSG00000271370	ENST00000605743	93.8373	1.51785	0.367319	1.29117e-06	0.000624054	5.88902	Up
RP11-162D9.3	ENST00000524425	ENSG00000254687	ENST00000524425	36.3569	2.9862	0.794185	1.42608e-06	0.000667055	5.84586	Up
SLC35E1P1	ENST00000419313	ENSG00000238286	ENST00000419313	15.9916	4.76021	1.51173	1.45625e-06	0.000671963	5.83676	Up
RP11-349G13.3	ENST00000605455	ENSG00000270690	ENST00000605455	87.73	-1.78165	0.481179	2.10748e-06	0.000910913	5.67624	Down
RN7SL155P	ENST00000581538	ENSG00000263490	ENST00000581538	102.85	1.69771	0.46856	3.0382e-06	0.00120631	5.51738	Up
CIT	ENST00000408396	ENSG00000122966	ENST00000408396	47.1505	2.5092	0.754848	3.44617e-06	0.00133719	5.46266	Up
RP11-140I16.3	ENST00000606048	ENSG00000272343	ENST00000606048	23.7663	3.57979	1.00507	5.33771e-06	0.00185981	5.27264	Up
CTC-429P9.2	ENST00000597226	ENSG00000268087	ENST00000597226	68.3096	2.07134	0.608564	6.47347e-06	0.00214605	5.18886	Up
U3	ENST00000391249	ENSG00000212551	ENST00000391249	33.1748	3.0023	1.24173	7.67915e-06	0.00240562	5.11469	Up
RNU6-715P	ENST00000365204	ENSG00000202074	ENST00000365204	16.5364	-4.85035	1.59137	8.34226e-06	0.00254335	5.07872	Down
RP11-728C8.1	ENST00000424692	ENSG00000250484	ENST00000424692	45.9689	2.39456	0.760973	1.14268e-05	0.00317141	4.94207	Up
MIR493	ENST00000385254	ENSG00000207989	ENST00000385254	23.9444	-3.40707	1.4562	1.27133e-05	0.00344529	4.89574	Down
R3HDM2	ENST00000403821	ENSG00000179912	ENST00000403821	52.8373	-1.57406	0.455764	1.93199e-05	0.00470366	4.71399	Down
IQSEC3P1	ENST00000538799	ENSG00000256902	ENST00000538799	20.5037	-3.45626	1.8502	2.46722e-05	0.00575476	4.60779	Down
GAPDHP31	ENST00000509325	ENSG00000235868	ENST00000509325	54.8855	1.51451	0.443466	2.74795e-05	0.00625543	4.56099	Up
RPL4P6	ENST00000438116	ENSG00000230071	ENST00000438116	45.4861	-1.57729	0.471622	3.3515e-05	0.00738324	4.47476	Down
OTOP3	ENST00000328801	ENSG00000182938	ENST00000328801	39.7485	2.13151	0.765238	4.19974e-05	0.00896277	4.37678	Up
RN7SL234P	ENST00000485574	ENSG00000241391	ENST00000485574	48.8354	-1.973	0.690065	4.23184e-05	0.00897518	4.37347	Down
EIF4BP5	ENST00000567338	ENSG00000261336	ENST00000567338	34.9729	2.27217	0.805803	4.56781e-05	0.00945287	4.34029	Up
ARID5B	ENST00000309334	ENSG00000150347	ENST00000309334	264.038	1.53224	0.511337	4.67684e-05	0.00961099	4.33005	Up
EIF4A1P7	ENST00000421800	ENSG00000235472	ENST00000421800	58.7861	1.6263	0.536444	5.27165e-05	0.0105086	4.27805	Up
SNAP47-AS1	ENST00000413347	ENSG00000230005	ENST00000413347	130.936	2.13542	0.831782	5.35075e-05	0.0105086	4.27159	Up
RP1-139G21.4	ENST00000614873	ENSG00000277410	ENST00000614873	11.2495	7.88308	3.36739	6.18353e-05	0.0116013	4.20876	Up
RNA5SP103	ENST00000459503	ENSG00000238379	ENST00000459503	32.7173	2.46419	1.45186	7.08011e-05	0.0128594	4.14996	Up
RP11-488C13.1	ENST00000469811	ENSG00000241081	ENST00000469811	30.0361	2.09779	0.69237	7.21933e-05	0.0129743	4.1415	Up
TCN1	ENST00000257264	ENSG00000134827	ENST00000257264	29.0374	2.41864	0.989188	7.35145e-05	0.0130873	4.13363	Up
WARSP1	ENST00000533936	ENSG00000225802	ENST00000533936	28.5597	2.37119	1.77048	7.85593e-05	0.0136862	4.1048	Up
CTD-2028E8.2	ENST00000624220	ENSG00000279701	ENST00000624220	16.5217	2.81281	2.09121	8.43432e-05	0.0143283	4.07395	Up
DDX49	ENST00000247003	ENSG00000105671	ENST00000247003	10.6317	5.33423	2.81388	8.56943e-05	0.0144187	4.06705	Up
RP11-549L6.2	ENST00000397433	ENSG00000214067	ENST00000397433	32.0832	-2.28523	0.968489	8.57202e-05	0.0144187	4.06692	Down
KB-1410C5.4	ENST00000604350	ENSG00000271560	ENST00000604350	12.8083	4.12719	2.1691	8.6728e-05	0.0145167	4.06184	Up
KRT18P15	ENST00000458108	ENSG00000234737	ENST00000458108	33.4562	-2.18041	0.798797	8.76072e-05	0.0145924	4.05746	Down
CTD-2201E9.4	ENST00000511310	ENSG00000248537	ENST00000511310	22.3116	-2.73974	1.21803	9.0047e-05	0.0149259	4.04553	Down
RP11-463C14.1	ENST00000517688	ENSG00000253668	ENST00000517688	24.4712	2.47989	0.940707	9.93929e-05	0.0160088	4.00264	Up
AC096921.2	ENST00000411661	ENSG00000224618	ENST00000411661	60.5698	-1.54092	0.548892	0.00010782	0.0167423	3.9673	Down
IGLV3-22	ENST00000390307	ENSG00000211661	ENST00000390307	79.9358	1.52531	0.562959	0.000110321	0.0167423	3.95734	Up
NOS1	ENST00000338101	ENSG00000089250	ENST00000338101	21.1141	2.67712	1.72989	0.000106767	0.0167423	3.97156	Up
RP1-273G13.2	ENST00000523393	ENSG00000188512	ENST00000523393	12.7836	3.40369	2.42326	0.000110094	0.0167423	3.95824	Up
RP11-558F24.2	ENST00000426570	ENSG00000233268	ENST00000426570	61.6429	-1.58234	0.598969	0.000121629	0.017598	3.91496	Down
CNN3P1	ENST00000401596	ENSG00000218868	ENST00000401596	29.0466	2.52272	1.36128	0.000124179	0.0176676	3.90595	Up
RP11-15H7.2	ENST00000381279	ENSG00000205695	ENST00000381279	19.7307	2.69405	1.26574	0.000143365	0.0200628	3.84356	Up
CTA-444M12.3	ENST00000617815	ENSG00000278744	ENST00000617815	19.5684	2.77096	1.52335	0.000160941	0.021551	3.79333	Up
ACA64	ENST00000459613	ENSG00000239005	ENST00000459613	33.0393	-2.01589	0.820625	0.000169485	0.0223445	3.77087	Down
RN7SL165P	ENST00000477476	ENSG00000241188	ENST00000477476	118.016	2.01438	0.904662	0.000171933	0.0225027	3.76464	Up
RP11-15E18.5	ENST00000605540	ENSG00000270553	ENST00000605540	43.593	-1.7059	0.701554	0.000192677	0.0240115	3.71517	Down
ODF1	ENST00000518835	ENSG00000155087	ENST00000518835	38.5839	-1.74368	0.690975	0.000202289	0.0249225	3.69403	Down
RP11-75C10.9	ENST00000591110	ENSG00000267016	ENST00000591110	13.4201	3.4669	2.76943	0.000225839	0.0268693	3.6462	Up
MYOM3	ENST00000374434	ENSG00000142661	ENST00000374434	33.8446	-1.86125	1.35881	0.000232159	0.0271452	3.63422	Down
RP11-315F22.1	ENST00000567853	ENSG00000259889	ENST00000567853	25.0349	2.18052	1.41013	0.000230766	0.0271452	3.63683	Up
RSU1P2	ENST00000437884	ENSG00000232554	ENST00000437884	25.0124	2.47311	1.24383	0.000231316	0.0271452	3.63579	Up
RP11-252I14.1	ENST00000484005	ENSG00000229721	ENST00000484005	19.5482	2.34446	1.40704	0.000238599	0.0275243	3.62233	Up
PDXK	ENST00000621478	ENSG00000160209	ENST00000621478	254.245	1.70125	0.850307	0.000253381	0.0288435	3.59623	Up
RP11-325L12.5	ENST00000604244	ENSG00000270218	ENST00000604244	13.5838	2.66858	1.98867	0.000259739	0.0293677	3.58546	Up
RHBDF2	ENST00000313080	ENSG00000129667	ENST00000313080	21.4729	2.92559	1.62082	0.000327203	0.0337543	3.48518	Up
RP11-83B20.3	ENST00000625118	ENSG00000279071	ENST00000625118	28.881	1.97809	0.81775	0.0003493	0.0352876	3.4568	Up
AC092652.1	ENST00000548051	ENSG00000231758	ENST00000548051	28.265	1.60215	2.40316	0.000388786	0.0379299	3.41029	Up
OR7G1	ENST00000541538	ENSG00000161807	ENST00000541538	17.9951	-2.28693	1.11322	0.000423788	0.040085	3.37285	Down
ZFX	ENST00000338565	ENSG00000005889	ENST00000338565	26.7358	-1.82089	0.767038	0.000430668	0.0405839	3.36586	Down
RP11-621L6.3	ENST00000608010	ENSG00000273321	ENST00000608010	49.9478	-1.62214	0.755325	0.000443523	0.0412657	3.35308	Down
LRRC2-AS1	ENST00000599511	ENSG00000268324	ENST00000599511	41.7154	-1.7001	0.962817	0.000450344	0.0417342	3.34646	Down
TAS2R41	ENST00000408916	ENSG00000221855	ENST00000408916	24.1448	-2.04577	1.2727	0.000451002	0.0417342	3.34582	Down
DHRS9	ENST00000602501	ENSG00000073737	ENST00000602501	16.0959	-2.6278	1.27847	0.000455459	0.0418984	3.34155	Down
SIGLEC16	ENST00000602139	ENSG00000161643	ENST00000602139	31.5422	1.64558	0.721998	0.000477372	0.0433519	3.32114	Up
RP11-62C3.10	ENST00000611097	ENSG00000276717	ENST00000611097	27.8024	-1.8766	1.25971	0.000533503	0.046236	3.27286	Down
RCAN1	ENST00000313806	ENSG00000159200	ENST00000313806	24.6013	2.54397	1.23219	0.000552636	0.0470581	3.25756	Up
ERBB2	ENST00000406381	ENSG00000141736	ENST00000406381	33.2935	-1.67295	1.19263	0.000560506	0.0476096	3.25142	Down
FAM136BP	ENST00000428729	ENSG00000232654	ENST00000428729	35.2343	-1.67993	0.900655	0.000575968	0.0485605	3.2396	Down
MIR4774	ENST00000583305	ENSG00000265694	ENST00000583305	45.0912	-1.52532	0.747766	0.00059944	0.0494003	3.22225	Down
NR1H3	ENST00000616973	ENSG00000025434	ENST00000616973	30.8345	1.78391	0.983221	0.000674156	0.0534101	3.17124	Up
CNOT10	ENST00000454516	ENSG00000182973	ENST00000454516	38.7135	-1.62898	0.893965	0.000699971	0.0542063	3.15492	Down
2026-03-06	ENST00000510792	ENSG00000145495	ENST00000510792	22.1469	1.89043	1.07311	0.000699813	0.0542063	3.15502	Up
CTD-2521M24.11	ENST00000598950	ENSG00000269736	ENST00000598950	41.2034	-1.57887	0.952854	0.000720082	0.0550065	3.14262	Down
CYP2R1	ENST00000334636	ENSG00000186104	ENST00000334636	30.2518	1.52015	0.692779	0.000800973	0.0593365	3.09638	Up
KCTD4	ENST00000379108	ENSG00000180332	ENST00000379108	32.6629	-1.62712	0.907286	0.00079902	0.0593365	3.09744	Down
TUBG1P	ENST00000418303	ENSG00000237972	ENST00000418303	31.9486	-1.63821	0.922661	0.000801093	0.0593365	3.09632	Down
SLC38A2	ENST00000551374	ENSG00000134294	ENST00000551374	31.4327	-1.59848	0.960855	0.000815305	0.0602584	3.08868	Down
RP3-449M8.9	ENST00000602790	ENSG00000270000	ENST00000602790	39.7627	1.52136	1.07842	0.000850877	0.0612955	3.07013	Up
KNTC1	ENST00000534995	ENSG00000184445	ENST00000534995	28.978	-1.64124	1.8933	0.000890657	0.0628642	3.05029	Down
RP11-715F3.2	ENST00000583253	ENSG00000266783	ENST00000583253	23.7634	-1.75886	1.56254	0.000939095	0.0652306	3.02729	Down
SIAH1	ENST00000380006	ENSG00000196470	ENST00000380006	32.0722	1.59081	0.816589	0.000956016	0.0659477	3.01953	Up
JAML	ENST00000533261	ENSG00000160593	ENST00000533261	74.5733	-1.70626	1.20403	0.00099811	0.0677564	3.00082	Down
ETFBKMT	ENST00000412352	ENSG00000139160	ENST00000412352	30.5286	1.50142	0.769472	0.00118413	0.0745805	2.9266	Up
RN7SL459P	ENST00000481078	ENSG00000240993	ENST00000481078	25.3083	-1.68086	1.32568	0.00131601	0.0797259	2.88074	Down
TEX13B	ENST00000302917	ENSG00000170925	ENST00000302917	24.5949	-2.01831	0.99795	0.00137342	0.0815598	2.8622	Down
RN7SKP145	ENST00000363291	ENSG00000200161	ENST00000363291	22.2052	1.6638	1.19379	0.00165662	0.0902184	2.78078	Up
SLC6A8	ENST00000253122	ENSG00000130821	ENST00000253122	16.2454	1.87287	1.64726	0.00165534	0.0902184	2.78111	Up
RP11-317P15.6	ENST00000603149	ENSG00000271269	ENST00000603149	17.1052	-2.17936	1.66129	0.0023253	0.107297	2.63352	Down
STK3	ENST00000523601	ENSG00000104375	ENST00000523601	22.9997	1.72599	1.23019	0.00259431	0.113802	2.58598	Up
RNU7-140P	ENST00000459546	ENSG00000238364	ENST00000459546	17.0765	-1.50189	1.4805	0.00306335	0.124253	2.5138	Down
RP11-297D21.2	ENST00000567261	ENSG00000261320	ENST00000567261	9.32349	7.67981	3.31	8.11406e-05	NA	4.09076	Up
RP11-315A16.4	ENST00000624223	ENSG00000280185	ENST00000624223	8.98827	3.6219	1.97223	0.000365918	NA	3.43662	Up
RP11-597K23.1	ENST00000558741	ENSG00000259622	ENST00000558741	10.0573	4.19272	1.63122	6.76555e-05	NA	4.1697	Up
