## Supplementary table S4 for "Targeting glucocorticoid signalling in dendritic cells for glioblastoma treatment"

### Sheet: Venn_triple_overlap_genes_ATAC_
Table S4. Genes shared across dexamethasone-regulated chromatin accessibility, NR3C1 occupancy at ATAC-defined peaks and transcriptional responses.
gene
GLUL
PIK3IP1
SNAP47
ETS2
C1QB
LINC02432
IL1RL1
ZBTB38
SPRY2
C1QTNF1-AS1
PTEN
TRPS1
TBC1D4
MAFB
PMAIP1
RIC1
L3MBTL4
THADA
KIF2A
SLA
NNMT
TPST1
CD163
ADAP2
CBLB
TLR2
CASC11
RAB31
BICDL1
PPM1B
IGF2BP2
MTSS1
SVIL
ZNF462
OLFML2B
POMP
ATP8B4
SPRY1
PRR5L
SEMA4D
ARSA
SPATS2L
SGPP2
ZBTB16
ZC3H12C
COLGALT2
SPRED2
EPB41L4A
SYS1
TMEM170B
RPS6KA5
TSC22D3
TSPAN14
STK38L
PIM1
PHC2
RPL38
RXRA
ALCAM
USP12
SNX9
KLF9
CREB5
MERTK
CDK14
INSM1
SLCO5A1
PNKD
TLE3
MMP17
ECE1
SLCO4A1
PHKB
CD180
ADAMTS2
SIAH1
TOM1
IRAK2
KIAA1671
CXCL2
POGLUT1
ZMYND8
DDIT4
UVRAG
PAG1
FRMD4B
SSTR2
PLSCR1
CCL22
SEC14L1
PTPRE
LONRF1
SLAMF1
ZMIZ1-AS1
SMC3
HMGCS1
RUNX1
AHCTF1
TBC1D14
TNFRSF11A
LIMK2
KLF4
SLC39A8
SLC25A28
PVT1
MFGE8
FRMD4A
FAM9C
CASC15
CHD3
EHF
FMN1
TFCP2L1
HCK
MMP14
RNF19A
APH1B
TBC1D16
WNT2B
ARHGAP26
CEACAM3
MED26
PCNX1
EML4
CARD11
TANC2
CMPK1
OSTF1
ARID5B
ROR2
PICK1
TSHZ3
LPL
ZMAT3
FOXO3
PSMA1
C1QTNF1
ANXA1
ETV3
NEPRO
TNFSF4
SYN2
CECR2
RUFY3
SPATS2
MCUR1
IL1R2
RAB8B
VPS8
MGST2
KCNJ15
TRG-AS1
RHOB
UST
MITF
LRRK1
CDYL2
CHDH
WDFY4
ST3GAL1
TMEM268
FKBP5
BHLHE40-AS1
IRF8
SMARCA2
NRP1
SLC1A3
SOWAHC
RPS6KC1
FMNL2
MAP3K20
RP1
SLC1A2
ABLIM3
MCOLN2
AOC2
TCF7L2
GK5
ETV6
TRAFD1
TMEM243
PDXK
MAF
PID1
TMEM37
CEP43
SH3PXD2B
ATPAF2
SNX29
P2RY1
MSI2
JMJD1C
CIITA
CLINT1
PLEKHA7
RBPJ
FRY
TNK2
PLEKHG1
TNFSF18
STK32B
ASAP1
ARHGAP10
CMKLR1
JAG1
DPYD
HRH2
CCL26
PIK3CG
SHROOM2
SUSD1
ARSG
SAMSN1
TLE1
PRKAG2
CYP7B1
RELL1
SLK
LMBR1
SNX8
VGLL4
CELF2
SH3BP2
PALLD
LAPTM5
LY86-AS1
AKR1B1
LPP
SPEF2
CD83
NIBAN1
MEX3C
CCDC88C
SIGLEC10-AS1
PPP1R16B
RGL1
ADCY1
LHPP
CNKSR3
LINC02940
ATP6AP1L
CCND3
NIBAN2
TBXAS1
PDGFC
SOD2
MARCO
SIGLEC10
FSD1L
IRF2
DCLK2
SNX10
PTAFR
RIN3
LINC03004
KCNQ1
ILRUN
WDR59
SESN1
MAST4
PMP22
OR2B11
SPNS2
MAP4K4
CD58
MLLT3
ARHGAP31
RIN2
MT1G
PHLPP2
IKZF1
CAMKMT
MSC-AS1
SMARCE1
TPRG1
RBMS1
PSTPIP2
SOCS2
LINC01894
RALGAPA2
AIM2
SLC44A1
DNAH11
LINC00299
PEX26
FLT3
SRGAP1
SLC11A2
DUSP6
CD47
RPL31P11
MSC
DNAJC18
ANKRD22
MSN
PRCP
LYST
DOCK5
CEP68
SLC24A4
TBC1D8
SLC22A23
GPR141
MS4A4A
FAM53B
THOC1
UPP1
STEAP3
CCNG2
FOXO1
MCF2L2
UGP2
WIPF1
DLG1
EGR2
SH3KBP1
ARMH3
PFKP
CUL2
STK10
SLX9
PACSIN2
ADO
IGF2R
SPIDR
ANGPTL4
MYCL
SLC7A2
TRIP11
CFLAR
PXN
MCTP1
AP5B1
P2RY14
PIBF1
BATF3
DHCR24
ACOT7
SH3BP5
MGLL
ARPC2
SIK2
TVP23A
ARL8B
FSCN1
PDZK1IP1
PRR16
LY75
GRAMD2B
HEATR5A
GFRA2
BIRC3
MAP3K8
PRKCE
ACOX3
LAMP3
PARVB
WDFY3
CCR7
CEP350
GAS2L3
PCSK5
RCN1
EXT1
FCRLB
ARHGAP15
ELAVL4
CNTRL
PLEKHA2
ANTXR2
RAD51B
ARHGEF10L
GYPC
EVI5
RAB7B
TUBA1C
PDCD1LG2
NABP1
RHOH
NIFK-AS1
ZNF33A
CBX3
HOMER2
BATF
TMEM217
RABGAP1L
CDC45
AK8
MCM5
VAV2
TBC1D1
OSBPL3
LINC02015
MYO1B
KIF16B
RLN3
IPCEF1
CYTOR
HDAC4
GLS
GOLPH3
NUDT16
ABTB2
SLC6A6
BICC1
CCL17
SCARB1
ABCA1
GPBP1
LINC00607
TUT7
SAA1
LYPD3
LDLR
STK4
SP140
ARAP2
ITPRIPL2
NANOS1
LYRM1
HELB
SASH1
LYN
TAB2
NFKB1
POU2F2
MYO10
SLC25A48
ZFHX3
RASAL2
PTPN12
SEC14L5
TTC39A
IFNGR1
PPP3CA
FILIP1L
SFT2D1
ABCD2
HMGCR
GFI1
CDC123
LINC02384
EXTL3
TAGAP
OLAH
ARF6
FER
CAMK1D
ADCY9
ZNF618
LRMDA
KAZN
GSE1
TIMP3
KLF7
GPR137B
GALNT15
TMSB4X
NUB1
ALOX5AP
ANKRD33B
BIRC2
PIP5K1C
PPTC7
CYP3A5
SSBP2
CD86
PTBP3
CSNK1G1
ANXA6
CSGALNACT1
SWAP70
MREG
PTK2B
SLCO2B1
GSN
FPR3
MS4A6E
NEK7
KLHL6
DCLRE1C
TTC7A
PRKCH
FNDC3B
ZHX3
SNTB1
AACS
KCNN4
DDX6
MAPK8
PON2
YWHAZ
VAV1
UBE2F
LINC01619
SORCS2
DENND2D
PREP
HIP1
OBI1-AS1
ABHD6
TMEM131
SSH2
DIS3L2
YBX3
C15orf39
ADARB1
MBP
MEFV
ANXA3
FCHO2
TEX2
TAPT1
LRRC28
CAMK2D
BCR
LINC01127
CTNND2
CABIN1
RETREG1
MCC
ATXN1
LINC02289
ZCCHC14
IL1A
DUSP22
MAP2K3
ZDHHC13
PDGFB
SPPL2A
DCAF6
FPR1
IL21R
C5AR1
PTPN2
PLEKHG4
NAA25
WTAP
MIR4435-2HG
RAB30
JAK2
KIAA0040
ERICH1
DCAKD
NCK2
FMNL3
RFTN1
MT2A
LRRC8A
FIG4
ITGB3
TRPC4AP
PPM1K
TM7SF3
HUWE1
RASSF6
AGO2
EPN2
TNIP1
RARA
SDCBP2-AS1
NPLOC4
KCNG2
HACD2
YPEL1
SESN2
MSH3
SULF2
CASP7
PPP2R5C
MYOF
ADK
KIFC3
SPSB1
PLIN2
SCFD1
ADAM19
ATP1A1
ACSL5
MTMR3
RYK
TMBIM4
REL
SNX5
BTD
EXOC5
LIN52
SUFU
NKG7
TOP1
PMS1
SEPTIN11
CDK5RAP2
SCIRT
LHX2
PSD3
RAB23
AGFG2
MARCHF8
TMCC3
PDE4A
USP8
CLEC2D
CARD14
DOP1B
EDEM1
A4GALT
CD200
TSPAN3
ATP6V1G1
ZNF706
GTF2E2
STIM2
REEP3
PREX1
LINC02828
ZFAND5
FGD3
ISG20
MB21D2
SH3TC1
P2RY10
PLXNA1
CLIC4
FOXQ1
COLGALT1
KITLG
XXYLT1
C1orf226
GK
MRC1
ZNF366
UQCC2
UBL3
WHRN
TP53I11
CD24
B4GALT4
CD300LB
DIAPH2
MXD4
PRR14L
IMPA2
MATK
AVEN
NID1
ATOH8
MBOAT2
SEMA4B
MAGEF1
LSP1
ZNF217
EEF1E1
POLR3E
COCH
UBR4
ZBTB48
CDK12
STING1
HIBADH
SH3RF1
NFATC1
CTTNBP2
APOBEC3H
HOPX
TNIK
RAB29
AKIRIN2
CLEC4E
IGF2BP3
DYNC1LI1
SPECC1
CRIM1
ABLIM1
TRAF2
KIF3C
LCLAT1
GSDME
SMURF1
SLC25A24
F2RL3
HPCAL1
STK17B
TIAM2
TXN
DLGAP4
NLRP3
AK3
RSBN1L
AP3B1
RNF13
ALDH1A2
NR4A3
TRPA1
TGFA
N4BP2L1
TMTC1
IL32
PDIA5
CUEDC1
FOS
CTLA4
SEMA4C
LINC03040
CDCA7L
PELATON
TRAPPC2L
PLAAT2
GORAB
MAP3K13
CAVIN1
USP3
RNF144A
PLA1A
B4GALT6
ZNF609
MGAT3
TRIM71
COL26A1
THEM4
SLC16A10
LYAR
POLR3B
FRAT1
SSH1
ZNF395
MVB12B
ISCA1
MMP15
SERPINB6
GEMIN6
UBAP2
SUSD6
CASS4
PDS5B
BYSL
RAP1A
C1orf115
LINC01055
AVPI1
SCIN
IL7
IPPK
NDEL1
VPS4A
FJX1
DDX60L
SFT2D3
GLIPR2
NIM1K
RRP12
LARS2
LPCAT3
C2CD5
FZD1
BLNK
PPARD
RNF216P1
IP6K3
BZW1
TNPO1
HSPBAP1
FDFT1
SAT1
R3HDM2
CYBB
FBXL4
IL10RA
RPL11
ARL3
ZBTB8OS
FARP2
GCSAM
ENPP6
PMM2
GDPD1
ZNF496-DT
MVK
MXI1
RAC2
SLC7A7
GNE
KAT6A
FANCL
CCR1
DDIAS
RAB11FIP4
TFG
TCEA1
TRIM16
LAMP2
QPCT
NRCAM
ID3
MIR3945HG
YWHAQ
