## Supplementary Table S5 for "Targeting glucocorticoid signalling in dendritic cells for glioblastoma treatment"

### Sheet: GRKOvsCas9
Table S5. Differentially expressed genes in NR3C1-edited versus Cas9-control GBM patient-derived dendritic cells under dexamethasone exposure.
genes	log2FoldChange	pvalue	padj
IL12B	7.45367	7.0387e-12	1.10021e-09
GUCY1A1	7.38777	1.9003e-07	9.63626e-06
TRGC1	7.11763	0.000104852	0.00189936
CCN2	6.86571	5.49403e-09	4.29384e-07
EDN1	6.54497	2.79172e-07	1.31824e-05
MAP3K5-AS1	6.49937	1.13676e-06	4.33055e-05
NEURL3	6.28906	1.37459e-15	5.7893e-13
PTGS2	6.19721	2.78215e-11	3.83482e-09
GUCY1B1	6.11309	2.2994e-13	6.1164e-11
LINC02728	6.08739	1.3981e-07	7.36039e-06
BOLL	6.07036	6.09482e-05	0.00123213
RPS27P16	5.97946	6.03838e-10	5.86885e-08
CSF2	5.93217	1.22714e-05	0.000326992
SVEP1	5.7707	1.07115e-10	1.25897e-08
STEAP1B-AS1	5.76026	9.87945e-08	5.40766e-06
PPP1R17	5.75194	0.00225489	0.0205205
TMEM212-AS1	5.64408	0.00116917	0.0127002
EDARADD	5.59722	3.5645e-13	9.00749e-11
CCL1	5.59254	1.36786e-09	1.19192e-07
DLL4	5.5501	0.000535681	0.00693595
MST1R	5.53827	1.63369e-06	5.9117e-05
TRGC2	5.53012	2.04568e-07	1.01362e-05
PDE6H	5.5244	9.55555e-05	0.00177333
OLR1	5.52145	1.38755e-10	1.60596e-08
LGALS2	5.48245	5.50996e-06	0.00016543
LILRB1	5.47143	5.57497e-05	0.00114381
CCL7	5.45208	2.04063e-10	2.24204e-08
TNFSF10	5.35322	1.14085e-05	0.000306695
BAALC-AS2	5.30955	1.52935e-10	1.7139e-08
COL14A1	5.27676	5.36082e-05	0.00110987
LINC01914	5.26892	0.00016084	0.00269763
C2CD4B	5.26213	0.00352216	0.0287422
LINC01013	5.26201	5.3239e-05	0.00110577
DOK5	5.24496	7.3705e-05	0.0014364
PLAAT2	5.20898	0.00184763	0.017764
EPHA7	5.18826	5.42228e-07	2.32239e-05
CEACAM1	5.16994	0.000357212	0.00510253
CSAG3	5.16028	0.000443821	0.00604601
ZNF704	5.14603	0.00166312	0.0164596
CXCL6	5.11384	9.35335e-05	0.00173793
SOX30	5.10466	1.776e-05	0.000442164
PAX3	5.07562	0.00034517	0.00497478
TNFSF15	5.03061	1.35707e-07	7.19439e-06
C14orf132	5.00882	0.00552469	0.0401175
CD207	4.97945	3.37241e-08	2.13028e-06
LINC01539	4.93575	2.43675e-08	1.59805e-06
INHBA-AS1	4.92783	1.41321e-08	9.87426e-07
APOBEC3B-AS1	4.91524	0.000184762	0.00299932
UNC5C	4.91108	0.000442198	0.00603475
PLEKHG5	4.86993	0.00515293	0.0381289
LIPH	4.82784	0.00181561	0.0175451
LINC01181	4.82532	1.66529e-09	1.4265e-07
PLCB4	4.81364	0.000162215	0.00271342
FCAMR	4.80968	0.000204712	0.0032672
LINC00462	4.8045	0.000173939	0.00286348
HTR1D	4.7988	0.000637349	0.00793389
TAC3	4.79324	0.0042661	0.0329845
RPSAP39	4.77788	0.00579469	0.0416
LRRN1	4.75563	0.0017836	0.0173575
IRF6	4.72154	5.33142e-05	0.00110581
IL27	4.6887	0.000488175	0.00649273
UST-AS2	4.68169	3.47227e-05	0.000788123
LINC01894	4.68051	1.19697e-08	8.44114e-07
TAFA4	4.64718	5.45962e-07	2.3318e-05
SCIRT	4.64073	5.45238e-08	3.22926e-06
TMC5	4.62553	0.000127029	0.00223436
CD1E	4.60825	2.35483e-16	1.32237e-13
FOXD4L3	4.60144	0.00345512	0.0283477
DKK2	4.59951	0.000106677	0.00192553
LINC01176	4.5848	3.07137e-05	0.000708799
RAD1P2	4.5582	0.00577764	0.0415562
GPR137C	4.54463	0.000468474	0.0063194
TRIL	4.51911	1.31122e-16	7.95227e-14
HCAR2	4.51793	3.05949e-07	1.41427e-05
LINC02458	4.49862	0.00281533	0.0244199
C5orf52	4.48674	0.00574213	0.0413794
CCL8	4.48457	1.28476e-06	4.7979e-05
CCR4	4.47665	0.00026957	0.00405479
CD1A	4.46764	2.26777e-21	2.86532e-18
SIMALR	4.46065	7.84872e-07	3.1399e-05
TP63	4.45283	0.00498702	0.0371017
GNGT1	4.39866	1.29318e-07	6.87972e-06
ANO5	4.3976	0.000188508	0.00304734
PAX5	4.3818	0.000328567	0.00477178
TGFB1I1	4.36575	0.00107303	0.0118667
XKR4	4.3629	0.000103454	0.00188078
VWA3B	4.35848	4.84334e-05	0.00102277
GCGR	4.34529	0.00113782	0.0124561
STAP1	4.2793	0.000111612	0.00199559
ELAVL4	4.26997	2.74e-06	9.19113e-05
FAM131C	4.25867	0.00210087	0.0195419
ENPP3	4.25025	0.00204895	0.0191334
CXCL10	4.21668	0.00258449	0.022849
CLDN16	4.20163	5.36551e-08	3.20283e-06
SGSM1	4.19548	0.000228127	0.00354029
MAJIN	4.18738	0.00181499	0.0175451
XKR9	4.18022	0.00192315	0.0182585
NCF4-AS1	4.1691	0.000517135	0.00676514
ITGA2	4.16898	0.00225615	0.0205205
SERPINB2	4.16172	0.000575561	0.00732102
PRTFDC1	4.14435	0.00504539	0.0374624
TFPI2	4.134	1.44962e-10	1.65256e-08
LINC03025	4.13266	0.000480634	0.00643193
C1orf74	4.12575	2.72446e-06	9.18152e-05
IL6-AS1	4.11653	1.51423e-06	5.54561e-05
LINC00996	4.10633	0.00123503	0.0132056
BAALC	4.10581	2.66596e-05	0.000631583
TRGV6	4.09098	0.000975721	0.0109584
IL6	4.08153	1.5382e-06	5.5896e-05
LINC01226	4.02108	0.00116356	0.0126556
SPSB4	4.00304	0.00312153	0.0262064
RIMS2	3.99517	0.00460389	0.0349545
CFAP54	3.99143	0.000882505	0.0101831
IL12A	3.98693	0.00716919	0.0494537
SPAG6	3.97492	0.000144999	0.00248978
CCL19	3.96523	7.89642e-12	1.20935e-09
LYPLAL1-AS1	3.96367	0.00180209	0.0174813
TMEM252	3.96238	0.0044078	0.0338043
TREML1	3.96008	1.66242e-07	8.6026e-06
SRSF3P4	3.9535	0.00681	0.0475165
ABCB4	3.94046	0.000152177	0.00259249
PRSS35	3.92789	0.00161771	0.0161415
MCRIP2P1	3.90998	0.00201567	0.0189706
HTR2B	3.88567	3.24534e-12	5.82699e-10
ZNF618	3.87982	3.89333e-06	0.00012448
LINC00158	3.87851	5.51397e-05	0.00113418
GSTM2	3.87499	0.000179484	0.00293247
LINC02228	3.86727	0.00146737	0.0150308
EMICERI	3.85554	4.51542e-11	5.95329e-09
BEND6	3.84919	0.00471465	0.0355816
LINC01170	3.84845	8.35574e-05	0.00158759
MYO15A	3.84194	0.00228091	0.0207043
LINC02777	3.82952	5.18356e-07	2.22643e-05
HCRTR2	3.79703	0.00356466	0.0290265
KITLG	3.78135	3.38609e-08	2.13028e-06
GNG4	3.77568	0.00577674	0.0415562
OR10AC1	3.77354	0.00325821	0.0270542
LAG3	3.76445	1.03854e-10	1.23987e-08
CCL2	3.76269	6.48323e-07	2.67844e-05
LHX2	3.76078	3.6705e-05	0.00082204
BRIP1	3.74336	5.24254e-10	5.22943e-08
CXCL11	3.74105	0.00375662	0.0301045
CCM2L	3.72606	0.000261763	0.0039491
CADM3-AS1	3.71617	0.00294608	0.0251795
LAMP5	3.70384	0.000288328	0.00427753
FOXD4L1	3.70188	0.00026918	0.00405293
CADM3	3.68451	0.00234929	0.0211519
ADAM19	3.68357	2.57677e-09	2.14665e-07
SYT4	3.67816	0.00482366	0.0362234
CD200	3.66141	1.90129e-12	3.68064e-10
NLGN4Y	3.6519	5.45417e-05	0.00112512
TXNDC8	3.64694	0.000570468	0.00726843
MROCKI	3.64315	7.1214e-09	5.39873e-07
IFIT2	3.6409	0.00011064	0.00198995
STEAP1B	3.6321	1.69611e-07	8.71744e-06
NT5C3AP1	3.63034	0.000162318	0.00271342
HISLA	3.62162	0.00141396	0.0146238
PADI2	3.62008	0.00234301	0.021108
GALNT3	3.61896	0.00127808	0.0135229
RHCG	3.61486	1.1845e-07	6.3461e-06
RAB15	3.60627	0.000320486	0.00468131
IL23A	3.59389	3.81968e-05	0.000849178
ENDOU	3.58591	6.73043e-05	0.00133744
MSX1	3.57797	0.000654648	0.00809606
LRRC43	3.57747	0.00196145	0.0185062
ZBTB32	3.57126	0.00463047	0.0351036
ANKRD2	3.56926	0.00549852	0.0399584
BCL2A1	3.5677	1.86041e-07	9.46562e-06
PLCB1	3.55783	2.56965e-07	1.22905e-05
SMOC1	3.53064	0.000108351	0.00195342
LINC03040	3.52711	2.26668e-14	7.63719e-12
FOXD4	3.52387	4.96924e-05	0.00104643
EXOC3L4	3.51932	2.71855e-05	0.000641036
RSAD2	3.51744	0.000847082	0.00982667
TMEM26-AS1	3.50945	2.20174e-05	0.000533272
GNG11	3.50242	7.7358e-07	3.11942e-05
CD1B	3.47555	5.85961e-13	1.35353e-10
GIRGL	3.47205	3.66398e-06	0.000118704
RAB9B	3.46311	0.000171494	0.00283481
RUBCNL	3.4579	9.69555e-06	0.000268066
CRB1	3.44866	0.0012637	0.0134081
GORAB-AS1	3.43634	4.49431e-05	0.000961055
ZSWIM5	3.4291	2.214e-07	1.0826e-05
PLEKHG6	3.42772	3.8255e-06	0.000122626
CCDC15	3.41362	0.00220745	0.0201865
LINC01388	3.41118	6.76343e-11	8.5456e-09
AZIN2	3.40318	3.59736e-09	2.94828e-07
C8orf48	3.40117	0.00373424	0.030009
TPM4P2	3.39655	0.000608853	0.00767368
PKIA	3.39157	2.8113e-10	2.98077e-08
C10orf105	3.3894	0.00493657	0.0368062
EPHB3	3.38818	0.00256771	0.0227404
CAMK4	3.38428	1.89597e-05	0.000467908
LIPG	3.37384	4.66888e-08	2.8203e-06
SCIN	3.3709	8.88608e-07	3.5004e-05
TMEM52B	3.36205	0.000279432	0.00416593
TSLP	3.36099	1.764e-05	0.000439897
CXCL8	3.3586	6.98881e-05	0.00137867
TNFSF18	3.34909	0.00340187	0.027941
MAP3K14	3.34606	8.92223e-08	4.99184e-06
GJA4	3.3404	0.00137125	0.0142991
GRIN3A	3.33973	2.85994e-06	9.5093e-05
BLNK	3.33832	5.98908e-14	1.6816e-11
BMP10	3.33673	0.00204465	0.0191128
AP3B2	3.328	0.00518802	0.0382777
WNT11	3.32478	0.00562229	0.0406626
LINC02362	3.32168	1.26522e-06	4.73661e-05
P3H2	3.31214	9.07224e-07	3.54519e-05
HCAR3	3.30145	1.42514e-05	0.000367482
CPNE5	3.29487	0.00433841	0.0334243
NAP1L1P3	3.29185	0.000654375	0.00809606
SPON2	3.29109	3.65321e-06	0.000118608
ANKRD66	3.27591	2.73444e-06	9.19113e-05
IGF2BP3	3.25614	2.72503e-06	9.18152e-05
CD2AP-DT	3.24798	0.00713763	0.0493258
ZNF827	3.24335	1.63834e-05	0.000412633
MNDA	3.23883	1.45021e-08	1.00863e-06
P2RY10	3.23809	1.90286e-08	1.28228e-06
RNF150	3.23419	0.000352118	0.00505092
CEP135	3.22386	1.50107e-07	7.84799e-06
CAMK1G	3.21941	1.15472e-09	1.0179e-07
SLAMF7	3.21392	6.86305e-08	4.01767e-06
PRR5L	3.20671	8.91607e-06	0.000250808
CD70	3.19986	5.83273e-05	0.00118865
CNN3	3.19344	3.6939e-06	0.000119418
IL23R	3.18734	1.10623e-08	7.94911e-07
INHBA	3.15706	2.61706e-07	1.24388e-05
ETV3L	3.14277	0.0001365	0.00237341
BTNL12P	3.14106	9.223e-08	5.10362e-06
PLEKHG1	3.12117	3.21406e-05	0.000737241
GPR174	3.11744	0.000897683	0.0103268
GPAT3	3.10681	4.53905e-14	1.29851e-11
EDIL3	3.08679	2.09686e-05	0.000511136
BDNF	3.08048	0.00315149	0.0263557
FHL2	3.07965	0.00373335	0.030009
TACSTD2	3.06364	0.000509809	0.00670983
MMP12	3.06333	2.65538e-11	3.69365e-09
DLGAP1	3.05833	0.00160783	0.0161052
GRIN1	3.05408	2.14451e-06	7.37303e-05
TLR8-AS1	3.03363	0.00280672	0.0244011
FFAR2	3.03199	0.00159466	0.0160015
SOCS3-DT	3.01607	0.00203706	0.0191117
SGIP1	3.01568	0.000240714	0.00367543
LINC00656	3.01512	0.000418437	0.00577808
ITGB8	3.0128	9.5174e-06	0.000264776
TOMM20P2	3.01113	0.00034843	0.00501223
ALDH1A3	3.01082	0.00278191	0.0242132
FSD1L	2.99986	2.8295e-07	1.3282e-05
BCL2L14	2.99145	2.94402e-08	1.89141e-06
LINC03109	2.97906	0.0001109	0.00199027
CACNA2D1	2.9765	0.000842808	0.00979958
TNIP3	2.9698	0.00195503	0.0184572
ESPNL	2.96084	0.000806628	0.00947335
FHAD1	2.96047	0.000725992	0.00871743
TSC22D1-AS1	2.96043	0.00312647	0.0262187
S1PR3	2.95839	4.03835e-05	0.000889964
PLA1A	2.95449	2.4111e-14	7.9472e-12
GBP4	2.94575	0.000919973	0.0104956
KIAA1671	2.9353	3.4936e-06	0.000114159
LIMCH1	2.93217	6.06808e-05	0.00123165
ASAH2	2.91461	0.00620524	0.0440993
TRIM6	2.91224	0.000301548	0.00445187
KCNK5	2.91103	8.84475e-05	0.00165765
FAIM2	2.90925	0.00151495	0.0153953
GRIK4	2.90659	0.00138631	0.0144165
TNNI2	2.87832	0.000872552	0.0100836
NT5E	2.86478	0.00154087	0.0155906
CDK14	2.86469	4.04808e-05	0.000890769
CD1C	2.85615	5.26547e-13	1.24742e-10
NT5C3A	2.84938	0.00115765	0.0126185
INSM1	2.84769	7.88271e-10	7.46985e-08
CD274	2.84715	3.68989e-16	1.92918e-13
GRTP1	2.84015	0.000500687	0.00662427
GCNT4	2.83819	0.000433976	0.00594394
SLC4A4	2.8381	0.002331	0.0210122
FRMD7	2.83552	0.00298727	0.0254027
TRGV5P	2.82779	0.000620438	0.00777445
TMEM26	2.80996	1.07787e-05	0.00029288
SLCO5A1	2.80975	1.05018e-12	2.15174e-10
SAT1-DT	2.8064	7.16452e-06	0.000207306
TIFAB	2.80386	2.02595e-12	3.83969e-10
EPHX2	2.79486	0.00705979	0.0488546
CST6	2.79064	0.000152724	0.00259335
SERPINB9P1	2.78235	0.000560374	0.00716391
CALCR	2.77988	0.0012733	0.0134866
MARCKSL1	2.77886	3.95443e-13	9.67049e-11
GPR157	2.77723	2.04896e-08	1.36856e-06
RPS4XP19	2.77468	0.00349153	0.0285383
SEMA7A	2.76645	1.47311e-16	8.5905e-14
RLN1	2.76373	0.00241552	0.0215944
TGFA	2.76068	9.64681e-13	2.03146e-10
TPRG1	2.75872	1.28679e-05	0.00034109
NDRG2	2.74869	3.29801e-07	1.51528e-05
LINC02384	2.74488	0.000629554	0.00786917
FSTL1	2.74419	3.02405e-06	0.000100111
UPB1	2.74356	0.00023343	0.00358809
CYSLTR2	2.73948	1.80277e-06	6.37148e-05
MOXD1	2.73667	0.000333713	0.00484024
TMCC2	2.73338	2.60596e-05	0.000619304
LDHAP2	2.73124	0.000226809	0.00352706
SDS	2.71725	3.77012e-05	0.000839392
GREB1L	2.71064	0.00163587	0.0162537
GPBAR1	2.70918	2.29425e-05	0.000554791
EPB41L4A	2.70904	0.000749852	0.00893108
GOLGA4	2.68433	0.000652222	0.00807924
STAG3	2.68305	1.08462e-09	9.71005e-08
TUBB2B	2.68259	2.62761e-08	1.70986e-06
KLF12	2.67382	0.000541317	0.00698506
CSRP2	2.67164	4.53224e-05	0.000966496
ARHGAP27	2.67139	0.00384527	0.0306368
OASL	2.66339	0.00235428	0.0211717
LPAR6	2.65837	0.000777984	0.00920109
IL31RA	2.65503	0.000209471	0.00332262
ADD2	2.65327	0.0010844	0.0119576
SYTL4	2.64602	0.00521318	0.0384073
LRRC32	2.64416	1.22543e-08	8.60182e-07
CLEC5A	2.64085	0.00274787	0.023972
SLC30A4-AS1	2.63434	0.000294265	0.00435308
CFAP46	2.6305	0.00387442	0.0307882
TMCC3	2.62992	1.78889e-06	6.34988e-05
SYNPO2	2.62658	2.95659e-05	0.00068544
PARM1	2.62052	3.23879e-05	0.00074179
LSP1	2.61911	2.51469e-10	2.7041e-08
NR4A3	2.61519	3.64544e-07	1.65485e-05
NTN1	2.60929	1.78585e-06	6.34988e-05
FSCN1	2.60265	1.80141e-08	1.22399e-06
CLCF1	2.5987	0.000199614	0.00319256
ENO3	2.59039	0.00154137	0.0155906
G0S2	2.58663	1.43685e-05	0.000369246
ABCD2	2.58263	9.1113e-05	0.0017013
GPR82	2.57023	0.000474272	0.00639193
SH2D3A	2.56554	6.81342e-05	0.00135039
CYSLTR1	2.56463	4.05376e-05	0.000890769
PRR33	2.56167	9.97942e-10	9.06036e-08
INKA1	2.56161	0.000940205	0.0106782
IDO2	2.55758	0.000140169	0.00242331
RTN4RL2	2.54377	0.000391935	0.00548324
CACNB3	2.53825	0.00211392	0.0196282
SNN	2.53736	3.28735e-22	4.98428e-19
CSF1	2.53721	2.90628e-05	0.000677923
OLMALINC	2.53279	2.58162e-07	1.23089e-05
ARHGAP22	2.53106	3.13635e-09	2.59854e-07
SPRED2	2.52295	5.6032e-11	7.26117e-09
MELTF	2.51588	0.0050855	0.0376864
RNF182	2.50812	0.000721336	0.00868436
HMGN2P46	2.50488	6.80332e-13	1.50179e-10
EGOT	2.50185	4.40515e-05	0.000944709
ADORA2A-AS1	2.4977	0.00154909	0.0156374
IGFBP4	2.4949	3.5786e-15	1.42786e-12
LINC00563	2.49358	0.00361786	0.029271
FHOD3	2.47901	0.00726005	0.0499668
ID4	2.47691	0.00486416	0.0364379
RASAL1	2.47459	0.00486214	0.0364379
RGS9	2.47057	0.00138171	0.0143785
RHOV	2.46583	1.53519e-06	5.5896e-05
SIX1	2.46428	0.000283984	0.00422963
IL24	2.4622	0.00353796	0.0288556
IGSF3	2.46153	3.70384e-06	0.000119484
OTOF	2.459	0.00249878	0.0222208
RGS20	2.45809	0.00134958	0.0141217
SLC6A12	2.45642	5.24643e-08	3.15113e-06
CXCL1	2.43022	0.000403114	0.00559567
FFAR4	2.42793	0.00525085	0.0386098
LINC02006	2.42368	0.00170565	0.0167494
NR4A1AS	2.4187	0.0001863	0.00301782
SLC27A3	2.41622	0.000611741	0.00769089
KLHDC7B	2.41451	0.000892713	0.0102852
LPP-AS1	2.41132	0.00659738	0.0464174
C12orf75	2.41018	8.62193e-08	4.88264e-06
LINC01588	2.4073	5.41223e-08	3.21805e-06
CDH13	2.40526	0.00121715	0.013079
GBP5	2.39445	0.00169488	0.0166977
NUAK2	2.39436	2.18166e-07	1.0705e-05
TMEM268	2.3937	4.05363e-10	4.09741e-08
SEMA3A	2.38863	0.000221701	0.00346183
TRPV4	2.38133	0.000848632	0.00983712
NIM1K	2.3812	0.00496243	0.0369731
MRPS30-DT	2.38097	0.00122663	0.0131529
ZNF467	2.37991	0.00530143	0.0388874
IGSF8	2.37805	2.27527e-17	1.72488e-14
BTC	2.37799	0.000412509	0.00571184
TBC1D4	2.37799	7.09946e-07	2.90924e-05
DYRK3	2.3733	0.000221365	0.00346014
NFKBID	2.36974	5.89188e-13	1.35353e-10
CAVIN3	2.36683	1.75552e-08	1.2044e-06
TLR3	2.36657	0.000183801	0.00299012
CDH13-AS2	2.36613	1.89793e-05	0.000467908
APOBEC3H	2.36128	9.86172e-10	9.00744e-08
ADTRP	2.36049	4.24504e-08	2.6164e-06
ZNF702P	2.35898	0.00145687	0.0149655
JAML	2.35505	3.15487e-05	0.000725859
GPC5	2.35318	2.54729e-05	0.000607265
DYNC1I1	2.35268	0.00415341	0.0323109
ARHGEF2-AS2	2.35231	0.000823906	0.00963729
INSL4	2.35121	0.000218512	0.00343324
EPHB2	2.3457	0.000980067	0.010991
EGR2	2.34465	1.49844e-05	0.00038056
MPEG1	2.34195	0.00112622	0.0123469
MAP3K7CL	2.34175	0.00482597	0.0362234
SERPINB10	2.33828	0.00402088	0.0316144
LINC00472	2.33232	0.000237619	0.00363549
LZTS3	2.33166	9.0342e-06	0.000252724
MOB3B	2.33134	2.50931e-07	1.21166e-05
AOC1	2.33	0.00141861	0.0146519
COL9A2	2.32309	0.000523924	0.00682767
DEPTOR	2.32068	0.00204103	0.0191117
SBNO2	2.32042	0.00318273	0.0265865
NR4A1	2.31963	0.000486203	0.00648046
HSH2D	2.31919	7.74104e-05	0.00149386
KCNN1	2.31515	0.000382172	0.00536527
TRAF3IP3	2.31124	2.05256e-05	0.000501951
RABGAP1L	2.30873	1.41582e-09	1.22666e-07
ZNRF2	2.29886	6.50553e-05	0.00130645
SUGCT-AS1	2.29663	0.000155627	0.00262764
GBP1	2.29409	0.00256074	0.0227053
TIMP3	2.29306	0.00183066	0.0176568
ABCB5	2.28741	0.00493421	0.0368062
MDGA1	2.28483	0.00130111	0.0137148
MMP9	2.28361	7.16295e-06	0.000207306
TRIM69	2.27987	0.00023404	0.00359161
CCR7	2.27958	2.02023e-07	1.00875e-05
TMEM139	2.27493	0.000134501	0.00234174
DUSP5-DT	2.26905	0.00155103	0.0156465
CLECL1P	2.26692	0.00021604	0.00340499
GBP3	2.26166	0.00144334	0.0148664
PGAP1	2.25536	4.29368e-07	1.89798e-05
TUBB2A	2.25183	6.30069e-09	4.8248e-07
PDE4B	2.24903	0.00133004	0.0139622
PLEKHO1	2.24813	1.3037e-10	1.52052e-08
DPP4-DT	2.24136	0.000522516	0.00681789
ARHGAP15	2.24125	4.58383e-05	0.000974754
MAP3K14-AS1	2.2405	1.35493e-05	0.000354809
ASAH2B	2.23916	0.0037891	0.0302689
SYNPO	2.23907	0.000233574	0.00358809
RASGRP2	2.23673	7.47292e-06	0.000214186
EGLN3	2.22953	7.69324e-11	9.56105e-09
TMEM150C	2.22634	0.00153231	0.01553
NECTIN3	2.22533	0.00163876	0.0162717
CHAF1B	2.2242	0.00262308	0.0230825
NEMP1	2.22207	3.00224e-07	1.39632e-05
TNFSF9	2.22018	4.3876e-05	0.000942278
SLC12A5-AS1	2.21873	1.37018e-05	0.000357567
RND1	2.21431	7.36681e-06	0.000211545
RAB30	2.2119	1.53826e-12	3.10975e-10
RTKN	2.20987	0.00115571	0.0126064
KIF23	2.20643	0.000478575	0.00643097
PAPLN-AS1	2.20447	8.26681e-05	0.00157464
CXCR1	2.20288	0.000560057	0.00716391
RNH1	2.20109	0.000514105	0.00675419
PALM2AKAP2	2.19918	7.66821e-08	4.4136e-06
RPS10P7	2.19285	0.00187193	0.0179067
H2BC18	2.19257	0.00314955	0.026354
ENO2	2.18644	8.70579e-05	0.00163768
TEX41	2.18613	2.06742e-05	0.00050477
HERC5	2.18301	0.00175645	0.0171262
EHF	2.18178	0.000271404	0.00406624
L2HGDH	2.17601	3.59781e-05	0.000809346
PTGES	2.17485	0.000160289	0.00269137
APOL3	2.16833	0.0063535	0.0448681
PPM1K-DT	2.16481	0.000694619	0.00846609
ANXA3	2.16123	1.32832e-05	0.000349654
CD83	2.15279	4.40835e-12	7.59539e-10
CYP27B1	2.15074	7.75508e-06	0.000220605
CKB	2.14648	8.63044e-08	4.88264e-06
PIPOX	2.13718	0.00239581	0.0214435
STARD4	2.13711	0.000549499	0.00706659
PLAU	2.13542	1.18636e-08	8.40541e-07
IRF4	2.11698	8.56263e-06	0.000241763
MVB12B	2.11373	9.59145e-09	6.92503e-07
RTL5	2.11273	0.000823335	0.00963729
MASTL	2.10787	4.37804e-05	0.000941558
MYH7	2.10514	0.0021659	0.0199033
APOBEC3G	2.10175	5.05867e-05	0.00106085
TRAF1	2.10164	1.69015e-07	8.71634e-06
TMEM139-AS1	2.09689	0.000407788	0.00565163
GFI1	2.09392	0.000336876	0.00487377
BHLHE22	2.0885	0.000521272	0.00680751
RAB7B	2.08531	0.00124045	0.0132402
OTUD1	2.08208	2.0257e-07	1.00875e-05
SINHCAF	2.08014	2.44108e-05	0.000586556
PLEK	2.07736	4.95849e-17	3.26872e-14
LINC02541	2.07545	0.000732595	0.00875995
MEP1A	2.05833	4.24779e-05	0.00091942
SCD5	2.05801	0.00282454	0.0244578
SLC6A12-AS1	2.05694	0.000149511	0.00255856
RPGRIP1	2.05187	0.00146795	0.0150308
CDC42EP1	2.04802	0.000662146	0.00815819
PLAAT3	2.04783	1.0071e-07	5.4927e-06
CREB5	2.04379	1.9917e-05	0.000487854
PLEKHA5	2.03861	0.00336638	0.0277121
CD44-DT	2.03616	0.000112492	0.00200896
LINC01619	2.03471	0.000908018	0.0103905
CXXC5-AS1	2.03228	0.000688052	0.00840632
TNC	2.02979	0.000698429	0.00849886
LINC02345	2.02881	0.000424393	0.00583906
CD80	2.02639	0.00127376	0.0134866
LINC02427	2.02616	0.000236572	0.00362313
BHLHE22-AS1	2.01563	0.00148664	0.015189
C10orf55	2.00788	1.90995e-07	9.65288e-06
BCL2	2.00609	0.000181657	0.00295842
PITX1	2.00206	0.00218125	0.0199953
NR1D2	1.99847	7.83099e-07	3.1399e-05
LAMP3	1.99666	5.52055e-05	0.00113418
ATF3	1.99489	1.17553e-08	8.36779e-07
AP3S1P1	1.99169	0.00191055	0.018173
FPR3	1.98834	0.000105092	0.00190144
CDK18	1.98298	0.00238363	0.0213724
PPP1R3G	1.98118	0.0015124	0.0153796
TRIP10	1.97946	6.1256e-07	2.57884e-05
GEM	1.97491	0.000415797	0.00574687
AK8	1.97461	0.000968251	0.0108826
LINC01852	1.97288	0.00155582	0.0156814
CCR5AS	1.97194	3.65042e-05	0.000818753
PRRX1	1.96845	0.00610019	0.0434977
OLFML3	1.96804	3.54004e-06	0.000115428
PKIB	1.96577	0.00175318	0.0171053
RASGRP3	1.96399	1.83928e-05	0.000456417
ALDH1A3-AS1	1.96103	0.00114342	0.0124994
AQP11	1.95934	0.00679467	0.0474655
LYST	1.95683	9.53859e-11	1.14781e-08
C17orf67	1.95622	0.000838024	0.00976967
GPR155	1.94788	5.24902e-05	0.00109321
BVES	1.9456	0.00660376	0.0464407
JUP	1.9424	0.000431342	0.00591321
TMEM273	1.94136	5.44932e-06	0.000163934
ENTHD1	1.94008	0.00220551	0.0201865
MSC	1.93993	5.17102e-07	2.22643e-05
CCR5	1.93872	5.49891e-05	0.00113281
MAP2K6	1.93817	7.79878e-07	3.13647e-05
ADARB1	1.93772	1.99999e-06	7.00318e-05
VTN	1.929	5.3656e-05	0.00110987
CD40	1.92624	1.41461e-06	5.20589e-05
CLEC2D	1.92067	0.00289171	0.0248268
USP30-AS1	1.91796	0.00123056	0.0131764
BARD1	1.91654	6.52555e-06	0.000189905
GLTPD2	1.91582	0.0014993	0.0152874
ADCY6	1.91519	0.00449109	0.0342869
RHEBL1	1.91253	0.00356426	0.0290265
DIPK1A	1.9088	7.69618e-13	1.66699e-10
ZNF366	1.90832	0.0067341	0.0472181
HMSD	1.90686	8.47571e-05	0.00160435
CCL28	1.90664	0.00072674	0.00871743
PTPRG-AS1	1.90577	0.000480338	0.00643193
FGL2	1.90266	1.66975e-06	6.01347e-05
NIBAN1	1.90149	0.000731891	0.00875844
NID1	1.89977	0.00357395	0.0290449
AVPI1	1.89821	1.0958e-07	5.91262e-06
QPRT	1.89736	0.00372338	0.030009
BASP1	1.89666	0.00222001	0.0202677
RAPGEF2	1.89465	4.22936e-05	0.000917389
SLC9A7	1.89325	3.83059e-05	0.000850357
GALM	1.89212	0.00117016	0.0127002
TNFRSF9	1.89096	0.000195563	0.0031477
TADA2A	1.89026	0.00717488	0.0494704
APBB2	1.8848	5.07042e-06	0.000155623
NRIP3	1.87886	0.000940921	0.0106783
LINC01271	1.878	0.00287442	0.0247282
CXCL3	1.87475	0.00559046	0.0404788
SAMSN1-AS1	1.86858	0.00149586	0.0152626
GPR161	1.86308	0.00580302	0.04164
RASGRF1	1.86264	0.00126317	0.0134081
SMOX	1.86045	0.000306388	0.00450142
HIVEP1	1.85877	0.00264254	0.0231998
TICAM2	1.85854	1.71257e-05	0.000428481
B3GNT2	1.85565	0.000129247	0.00226464
PXDC1	1.85414	3.40942e-12	6.01088e-10
GCNT2	1.85408	1.28912e-06	4.80237e-05
APOBEC3F	1.85044	0.0018662	0.0178745
FAM117A	1.85014	0.00204938	0.0191334
SOCS2	1.84986	0.000154086	0.00260572
MREG	1.84973	1.05434e-10	1.24889e-08
IL15RA	1.84744	0.00237816	0.0213432
HK2	1.84637	0.00304409	0.0257559
DRAM1	1.84397	0.0029496	0.0251954
ANXA6	1.84368	0.000689283	0.00841458
RUNX3	1.84246	0.000514262	0.00675419
TNFSF13B	1.8423	0.00142223	0.0146793
PLAAT4	1.83769	0.00216193	0.0199033
BSCL2	1.83748	0.00309664	0.0260695
GABRR3	1.83709	7.36706e-05	0.0014364
POGLUT1	1.83467	2.85242e-07	1.33483e-05
C19orf38	1.83466	5.37552e-06	0.000162358
SSPN	1.83114	0.000322023	0.00469393
LORICRIN	1.82342	0.000266905	0.00402268
CLEC12A	1.81845	0.00634204	0.0448499
PTMS	1.81529	5.58992e-06	0.000167306
ATXN1-AS1	1.80963	0.00125389	0.0133508
TIAM2	1.80779	4.75613e-06	0.000147692
ARIH2OS	1.80778	0.000279188	0.00416593
FBXL2	1.80486	0.000421048	0.00580358
RBM43	1.80394	4.17527e-05	0.000908257
F3	1.80136	0.000703241	0.00853644
NSMCE1-DT	1.79863	0.000712038	0.00860232
FUT7	1.79502	0.00216348	0.0199033
LAMB3	1.79324	0.000566892	0.00722895
PAQR8	1.7917	4.76332e-06	0.000147692
TMEM255A	1.78841	8.814e-08	4.94955e-06
TSPAN13	1.7874	6.19967e-05	0.00124999
PDCD1LG2	1.78549	8.28614e-09	6.15855e-07
TRAF5	1.78535	0.000173588	0.00286081
TMEM217	1.78386	6.09283e-05	0.00123213
CCDC71L	1.78083	2.93901e-12	5.5014e-10
SYT17	1.77916	0.000727728	0.00872238
PIK3CG	1.7787	0.00153041	0.0155211
MYLIP	1.77864	6.67122e-05	0.00133091
RPL22P24	1.77123	0.00508817	0.0376878
TMEM54	1.76925	4.65181e-05	0.000987826
ATF5	1.76232	6.82978e-05	0.00135187
HGD	1.76013	0.000238518	0.00364558
RNF19A	1.76009	1.02902e-06	3.95989e-05
RASGEF1A	1.75607	0.00184953	0.017771
ADCY9	1.75411	0.00352157	0.0287422
TEF	1.74776	3.4895e-09	2.87542e-07
FXYD6	1.74658	0.00194279	0.0183874
TBX19	1.74585	2.85373e-05	0.000668751
CYP7B1	1.74457	0.00505367	0.0375044
NABP1	1.74297	1.38774e-05	0.000360908
CHST2	1.74187	0.00252519	0.0224293
TLR8	1.74113	1.06809e-05	0.000291159
N4BP2L1	1.74075	4.52707e-06	0.000142406
BSPRY	1.74007	0.00357092	0.0290449
FRMD6	1.73986	5.87317e-05	0.00119529
PLA2G4A	1.73972	5.22608e-06	0.000159259
PTK6	1.7383	4.88093e-07	2.11762e-05
REL	1.73512	0.0001263	0.00222411
LINC02328	1.73192	0.00298219	0.0254022
CD86	1.73126	1.79382e-08	1.22399e-06
FXYD6-AS1	1.72736	0.00285893	0.024629
PAPLN	1.72308	0.00162531	0.0161699
ACTR3-AS1	1.72204	0.00311302	0.0261494
LMNB1	1.72165	0.000531583	0.00689687
RAB8B	1.72069	1.01406e-12	2.10618e-10
NFAT5	1.71794	4.1922e-07	1.85854e-05
ATXN7L1	1.71471	0.0022843	0.0207145
CLDN23	1.70536	0.000370407	0.00523403
SLC22A23	1.70534	0.0023216	0.020965
NUB1	1.70392	0.000152741	0.00259335
ARHGAP10	1.70211	0.00035872	0.00511176
LRSAM1	1.70159	0.0046767	0.0353657
CSF2RB	1.70039	6.23252e-06	0.00018278
DEPDC7	1.70032	0.000525673	0.00684029
TENT4A	1.69259	1.44108e-06	5.29047e-05
GPR160	1.68794	1.36777e-07	7.22584e-06
EDEM1	1.68777	8.71911e-08	4.91447e-06
MOB1B	1.6877	5.59013e-11	7.26117e-09
HMGCS1	1.68079	0.000232358	0.0035804
TPD52	1.68029	0.0012667	0.0134305
COL26A1	1.67911	0.00193397	0.0183267
ST3GAL2	1.67658	2.16074e-06	7.41202e-05
TRAFD1	1.67571	4.12406e-19	4.46636e-16
SLC30A4	1.67382	0.00579211	0.0416
RGS1	1.67333	2.7818e-06	9.31072e-05
ETV3	1.66948	0.00166228	0.0164596
FCER1A	1.66909	0.000763145	0.00904676
SH3BGRL2	1.66695	0.00519223	0.0382902
SERPINI1	1.66688	5.8732e-07	2.48741e-05
ZMYND15	1.66489	5.25812e-08	3.15113e-06
AQP9	1.64921	8.04029e-05	0.00153729
TXNDC16	1.64145	0.000423314	0.0058295
HDAC9	1.64014	0.000128632	0.00225732
MARCKS	1.63649	4.77586e-06	0.000147779
PPM1K	1.63287	0.000150887	0.0025763
JUN	1.63103	4.60839e-06	0.000144365
LINC01888	1.63061	0.0033198	0.0274904
H1-12P	1.6266	0.00189936	0.01809
ZNF649-AS1	1.62607	0.0003101	0.00454713
ITPRIPL1	1.62521	1.74143e-06	6.23987e-05
HEG1	1.62388	0.00408114	0.0319325
COCH	1.62006	0.000537626	0.00694926
WARS1	1.61827	2.46319e-05	0.000590933
PI4K2A	1.61428	5.39009e-06	0.000162474
VEGFA	1.61249	4.8371e-07	2.11355e-05
GCNT1	1.60838	0.00181493	0.0175451
RUFY3	1.60632	0.00123022	0.0131764
TSKU	1.60123	5.7234e-07	2.43076e-05
TENT5C	1.60096	0.000229233	0.00354657
CASP7	1.59901	9.49006e-09	6.88461e-07
IRF8	1.59775	4.25085e-05	0.00091942
LRRC1	1.59698	6.08856e-05	0.00123213
AGFG2	1.59664	3.70023e-11	4.92131e-09
CHRNB1	1.59255	0.000582505	0.00739074
SPINDOC	1.59067	3.82194e-07	1.71953e-05
MARCHF1	1.58911	2.15175e-05	0.000521998
TRG-AS1	1.58653	0.000481943	0.00644119
STARD4-AS1	1.58475	0.00377603	0.0301963
DGKE	1.58088	0.00639003	0.0450841
TMEM41A	1.58081	0.000154157	0.00260572
DENND5A	1.57803	0.000491639	0.00652735
IGFBP3	1.57722	0.000538524	0.00695494
NAA25	1.56962	0.00291607	0.0250217
SHISA4	1.56919	0.00683213	0.0476052
PDZD2	1.56916	0.00418653	0.0325019
CARINH	1.56588	1.0264e-05	0.000282263
KDM2B	1.56435	0.00145669	0.0149655
TMSB4XP8	1.56419	1.42747e-05	0.000367482
ZNF442	1.55723	0.000318536	0.00466182
FKBP1B	1.55679	3.84393e-05	0.000852071
IRF2-DT	1.55579	0.00229197	0.0207592
STIMATE	1.55345	0.00562384	0.0406626
RPAP3-DT	1.55288	0.000202441	0.00323437
PLA2G7	1.54941	7.43022e-05	0.00144617
DNAJB5	1.54935	6.14517e-07	2.57884e-05
MACROH2A2	1.54695	0.0059887	0.042802
SWAP70	1.54681	0.00264154	0.0231998
CNTLN	1.54629	0.00371202	0.029937
DAPP1	1.54391	9.59084e-05	0.00177771
HMG20B	1.53763	0.000364147	0.00517018
TRPS1	1.53354	0.000220455	0.00345336
ENDOD1	1.53002	0.00242736	0.0216708
LINC02798	1.52731	0.00480151	0.0361114
RASL11A	1.5199	0.00531175	0.0389066
PHACTR2	1.51802	1.15428e-08	8.25526e-07
DNAJB4	1.51661	0.000158399	0.00266553
LRP12	1.51429	4.4349e-06	0.00014038
RRAGC-DT	1.51428	0.000756068	0.00899804
IL4I1	1.51099	2.86389e-08	1.84776e-06
PLAUR	1.50991	0.000452864	0.00614711
CASP3	1.50989	1.54099e-06	5.5896e-05
BHLHE40	1.50946	0.000571399	0.00727418
USP30	1.50697	0.000905565	0.0103835
CIB2	1.5065	0.00209872	0.0195339
LNCRNA-IUR	1.50336	0.00204201	0.0191117
SNHG8	-1.50056	0.00190327	0.0181151
PUS1	-1.5039	2.38066e-09	1.99423e-07
JMJD4	-1.5139	6.49318e-06	0.000189691
RBFA	-1.51561	4.50348e-08	2.74224e-06
DPH6	-1.51605	0.00269806	0.0235917
ANKLE1	-1.51647	0.00133754	0.0140247
NAGS	-1.51651	0.00416558	0.032389
IL1R1	-1.51669	0.00126051	0.0134025
LIN7B	-1.51677	0.00376664	0.030153
SLC2A9	-1.5189	0.000216946	0.00341218
SH3PXD2B	-1.52078	0.00150089	0.0152882
TASP1	-1.52189	4.28064e-06	0.00013578
STX5-DT	-1.52218	5.64694e-06	0.000168541
MT-ND3	-1.53235	0.00189944	0.01809
DHRS13	-1.53327	0.00119863	0.0129257
ALDH16A1	-1.54268	4.00755e-07	1.7924e-05
QPCT	-1.54658	4.92246e-06	0.000151559
PRMT5-AS1	-1.54715	2.77966e-14	8.78027e-12
SAMD10	-1.54792	0.000127658	0.00224282
ENGASE	-1.54923	2.24698e-08	1.48772e-06
TMEM147	-1.54956	0.000902181	0.0103549
GABPB1-IT1	-1.5514	0.000906036	0.0103835
NIFK	-1.55229	1.8083e-08	1.22399e-06
LINC00960	-1.55434	0.00229623	0.0207744
WDR4	-1.56063	1.52903e-06	5.58629e-05
RPL34P18	-1.56331	0.000502814	0.00664661
GFOD1-AS1	-1.56414	0.00485618	0.0364168
RCN2	-1.5656	0.000161139	0.00269965
UGP2	-1.56836	1.44734e-05	0.000371312
CD2	-1.57181	0.00111917	0.0122874
DGAT2	-1.57463	0.000251636	0.00382295
POLR1G	-1.57574	8.47795e-10	7.93473e-08
SNHG29	-1.57583	1.55007e-05	0.000392358
TIMM13	-1.58134	0.000180027	0.00293818
C9orf40	-1.58194	1.42756e-05	0.000367482
CYP2U1-AS1	-1.58217	0.000515407	0.00675419
MCEE	-1.58388	0.000394858	0.00551782
MRPL24	-1.58653	2.44525e-08	1.59805e-06
EEF1B2	-1.58989	3.37116e-06	0.000110396
IFRD2	-1.59033	1.58519e-12	3.16245e-10
CD302	-1.59193	2.04588e-06	7.09832e-05
SERPINF1	-1.59344	0.00203919	0.0191117
PEMT	-1.59539	0.000643904	0.00798926
C1orf53	-1.59737	0.000992432	0.0110929
B4GALT4	-1.59967	5.42527e-10	5.37633e-08
CCNA1	-1.59978	0.00077311	0.00915058
NHP2	-1.60524	2.48556e-07	1.20403e-05
F2R	-1.60633	0.00141198	0.0146132
ZNF593	-1.60675	0.000507124	0.00668609
RPS21	-1.60931	0.00112372	0.0123284
ZNF593OS	-1.61153	0.000166442	0.00276806
ATP5MC1	-1.61222	0.000675407	0.00827889
ITGB2-AS1	-1.61234	0.00062168	0.00778358
UBE3D	-1.61591	0.000362926	0.00516199
ZNF480	-1.62023	0.00652148	0.0459105
CCDC102B	-1.62225	5.28907e-05	0.00110004
SNU13	-1.62289	2.98711e-05	0.00069146
PPIL1	-1.62492	6.14727e-06	0.00018063
RHOB	-1.62612	1.06962e-05	0.000291159
MGST2	-1.63115	0.000216542	0.00340935
PAICS	-1.63451	9.91216e-15	3.55814e-12
OAZ3	-1.6355	7.42111e-07	3.0005e-05
DNPH1	-1.63683	0.00376951	0.0301601
CTU2	-1.63802	2.8996e-07	1.35273e-05
ALOX15B	-1.64353	0.000379877	0.00533799
ZNF33A	-1.64677	6.28693e-12	1.02497e-09
THEM6	-1.64774	0.000704896	0.00853644
BYSL	-1.64977	8.33214e-11	1.02709e-08
RPS10P13	-1.65025	0.00134727	0.0141073
MHENCR	-1.65471	0.00549649	0.0399584
KLHL25	-1.66086	3.69884e-05	0.000827166
NLRC4	-1.66763	4.26241e-06	0.000135486
RPL10AP6	-1.66904	0.00228181	0.0207043
LSM7	-1.66943	0.000242048	0.00369208
ALOX5AP	-1.67204	0.000163662	0.00272986
GALK1	-1.67283	4.73088e-05	0.00100181
UST	-1.6788	2.10737e-05	0.00051205
RRP9	-1.68234	1.80131e-07	9.22685e-06
PTGER3	-1.68919	6.51305e-06	0.000189905
SYPL1	-1.6962	0.000515303	0.00675419
ALG3	-1.69692	3.66411e-07	1.65836e-05
SRPRB	-1.7016	2.02921e-07	1.00875e-05
XBP1	-1.71094	0.000230395	0.00355728
B4GALT4-AS1	-1.7128	1.99959e-07	1.00724e-05
SNHG28	-1.71511	2.07455e-10	2.2629e-08
PHC2	-1.71582	2.9619e-10	3.11863e-08
WDR77	-1.7181	1.15339e-06	4.37193e-05
SLC1A3	-1.71946	0.000625852	0.00782935
PDF	-1.72191	3.26291e-05	0.000746188
CBX3	-1.72303	3.737e-09	3.04626e-07
EIF4EBP1	-1.72452	5.61355e-05	0.00114862
SERPINE1	-1.72463	0.00179483	0.0174444
DUSP1	-1.72747	1.09094e-05	0.000294845
SLC16A1-AS1	-1.73225	0.00281029	0.0244041
PARVB	-1.7326	5.25902e-15	1.99343e-12
FJX1	-1.73839	0.000235873	0.00361608
APEX1	-1.74158	9.05618e-08	5.04815e-06
NPM3	-1.74318	0.000101898	0.00186591
EEF1B2P3	-1.7434	7.19464e-06	0.000207386
SLAMF8	-1.74401	3.96976e-14	1.2034e-11
MOSPD3	-1.74458	1.39157e-05	0.000361283
PRMT5	-1.7506	6.24732e-16	3.05554e-13
TNFRSF4	-1.75443	0.0016227	0.0161656
YIF1A	-1.7592	0.000117986	0.00208984
DUSP7	-1.76077	0.000260179	0.00393303
EEF1E1	-1.77245	0.000258894	0.00391752
MCAT	-1.77284	6.72405e-05	0.00133744
RPS3P4	-1.77343	0.00156588	0.0157649
PSMG1	-1.78626	1.64457e-05	0.000413516
EPB41L4A-AS1	-1.79189	7.74419e-05	0.00149386
ADORA3	-1.79302	0.00309047	0.0260465
RPS23P8	-1.79308	0.00457741	0.0348232
RHOBTB1	-1.80645	0.00515778	0.0381289
TES	-1.8185	4.13648e-09	3.31837e-07
TUT7	-1.83546	1.94958e-05	0.000479863
ITPKC	-1.84365	9.7184e-05	0.00179696
AQP3	-1.84376	0.00335485	0.0276601
CFAP157	-1.84972	0.000124109	0.00219062
WDR3	-1.85225	3.94676e-07	1.77044e-05
TMEM198B	-1.85379	2.22061e-07	1.0826e-05
PTPRN2	-1.85508	0.00455559	0.034692
IQCH-AS1	-1.85708	0.00014102	0.00243524
PDCD2L	-1.86088	0.00256712	0.0227404
PCYOX1L	-1.86553	0.0001704	0.00282053
YPEL3	-1.86572	2.89711e-05	0.000676825
ETFB	-1.8665	4.87285e-06	0.000150473
RARA-AS1	-1.86658	0.00487073	0.0364511
NLE1	-1.87375	6.91369e-12	1.09193e-09
MARS2	-1.87593	1.82386e-09	1.55356e-07
HYPK	-1.88008	2.79958e-07	1.31824e-05
TUBA4A	-1.88093	4.92803e-06	0.000151559
TTC39C	-1.89301	1.40779e-10	1.61704e-08
AGPAT5	-1.8931	8.93972e-13	1.90907e-10
FARSB	-1.89971	6.32081e-14	1.74247e-11
PTRH1	-1.90267	8.02277e-05	0.00153587
FAH	-1.90463	2.56617e-07	1.22905e-05
RHOH	-1.90808	0.00237427	0.0213262
RNF175	-1.90906	0.00425607	0.032948
SLC25A48	-1.92272	0.00377905	0.0302045
HRH2	-1.92335	0.000137231	0.00238067
ADAT2	-1.92518	5.17593e-05	0.00107947
CEMIP2	-1.92985	0.000103988	0.00188596
PORCN	-1.93452	1.31666e-05	0.000347187
GNG12	-1.9375	0.000270248	0.00405561
PRKCH	-1.94295	0.00182981	0.0176568
PRKCE	-1.94658	1.53733e-10	1.7139e-08
SRM	-1.94835	0.000150116	0.00256603
CDK5R1	-1.94973	0.0067802	0.0474176
CCR6	-1.952	0.000415411	0.00574678
PNP	-1.95368	7.44023e-05	0.00144627
POLD2	-1.96232	4.03567e-09	3.25472e-07
FOS	-1.9655	0.00185866	0.0178361
DNMBP	-1.97293	0.00187332	0.0179087
PRDM8	-1.979	7.31321e-07	2.98007e-05
CBX3P9	-1.98004	1.76025e-06	6.27976e-05
QTRT1	-1.98578	3.5571e-06	0.000115736
SLC16A7	-1.9858	0.000207339	0.00330217
OLFML2B	-1.98985	0.00417723	0.0324463
RAPGEFL1	-1.99045	0.00679644	0.0474655
LNCAROD	-1.99352	0.00461156	0.0349952
MAGI2	-1.99444	2.49353e-06	8.4579e-05
TSEN2	-1.99567	0.00259614	0.0229252
CMPK1	-1.99879	5.54721e-09	4.31317e-07
SDHAF3	-2.00082	3.04021e-06	0.000100426
CEBPD	-2.00425	1.96979e-05	0.000484052
DCXR	-2.01076	2.05863e-06	7.12624e-05
BOP1	-2.01724	1.95434e-11	2.82207e-09
TMEM236	-2.02026	3.52957e-08	2.21138e-06
SLC20A1	-2.02273	3.89543e-13	9.67049e-11
GALNT14	-2.02766	0.0028102	0.0244041
HS2ST1	-2.02862	5.77524e-11	7.42069e-09
SLC19A2	-2.03165	1.74496e-06	6.23987e-05
FAM117B	-2.03215	0.00303797	0.0257203
MS4A6A	-2.03966	0.00535496	0.0390842
WDR35	-2.04345	0.00170043	0.0167306
IRAK3	-2.04797	0.000124324	0.00219186
MRPL12	-2.08052	1.02763e-05	0.000282263
KLLN	-2.08055	0.00174959	0.0171033
DEF6	-2.08189	0.000476624	0.00641792
RPL22L1	-2.0938	7.91832e-06	0.000224407
TNKS1BP1	-2.09434	8.00135e-05	0.00153371
TGFBR3	-2.09842	0.000232958	0.00358589
LYAR	-2.10358	6.1571e-07	2.57884e-05
C15orf61	-2.10495	4.95414e-05	0.00104471
MXD4	-2.10868	1.66448e-06	6.00876e-05
STARD13	-2.11963	0.00125124	0.0133319
FOXQ1	-2.11977	0.000545983	0.00702733
GK5	-2.1233	1.56351e-08	1.08246e-06
TPST1	-2.13173	0.000114311	0.00203665
CSGALNACT1	-2.13488	0.00181709	0.0175482
CLTCL1	-2.14014	0.00391581	0.0310209
LIPM	-2.14072	0.00677494	0.0474176
TBC1D16	-2.15183	2.48668e-05	0.000594686
LINC02432	-2.15187	0.00262599	0.0230947
SPAG17	-2.15296	4.2991e-08	2.63898e-06
C1QTNF1	-2.16129	0.00308876	0.0260465
TTC9	-2.1631	0.00126174	0.0134061
SH2D1B	-2.16571	0.00195365	0.0184556
VNN1	-2.17368	0.000542758	0.00699771
SNTB1	-2.17918	0.000499291	0.00661709
TBC1D30	-2.1832	0.00283396	0.0244695
APOLD1	-2.18957	2.71079e-05	0.000640202
PRDM8-AS1	-2.19302	0.00386971	0.0307669
SGMS2	-2.19527	1.68737e-06	6.06252e-05
C1orf226	-2.20865	0.0013919	0.0144548
METAP1D	-2.20882	0.00164904	0.0163524
SNHG16	-2.21194	8.10788e-08	4.63893e-06
ENTR1P1	-2.2123	0.00399054	0.0314473
PMP22	-2.21231	0.000656331	0.00811026
ARHGEF19	-2.21234	3.89976e-06	0.00012448
MERTK	-2.21361	4.12295e-05	0.000900752
GCAT	-2.22201	0.000420624	0.00580301
GCSHP4	-2.23522	0.000490716	0.00652081
ALKBH2	-2.23651	5.78856e-06	0.000171754
MRPL3	-2.24088	4.01481e-18	3.80453e-15
INPP5J	-2.24455	0.000636454	0.00792926
FCRLB	-2.26372	0.00116298	0.0126556
HAGHL	-2.26422	0.000496325	0.0065838
FZD7	-2.26896	2.35295e-09	1.98197e-07
STEAP3-AS1	-2.27305	2.74804e-07	1.30205e-05
EFNB2	-2.27466	0.00522464	0.0384544
SLC25A37	-2.28208	0.000215092	0.00339357
SLC1A5	-2.28821	1.04002e-09	9.38622e-08
EXOSC5	-2.28904	5.35744e-06	0.000162135
PEAK3	-2.29805	0.000368213	0.00521762
STEAP3	-2.30402	1.46098e-09	1.2586e-07
MKS1	-2.30512	3.1666e-12	5.78457e-10
NDUFAF2	-2.30617	1.62666e-11	2.37149e-09
RAC3	-2.30806	0.000276112	0.00412861
DMD	-2.31169	8.50238e-05	0.0016074
FCRL6	-2.31192	3.53714e-05	0.000796881
NRCAM	-2.33831	0.000163564	0.00272986
SNHG20	-2.34233	0.000253137	0.00383807
NLRP3	-2.35928	0.00436292	0.033579
ARHGAP24	-2.37079	2.73876e-05	0.000644799
ZDHHC14	-2.37363	5.25407e-06	0.000159644
SFXN2	-2.37638	0.000630116	0.00786971
RPS2P32	-2.39457	0.00162486	0.0161699
DHODH	-2.40719	3.26668e-12	5.82699e-10
FRAT2	-2.41258	8.49285e-11	1.03846e-08
KLF4	-2.41618	2.01634e-08	1.35273e-06
LY86-AS1	-2.41681	0.00238522	0.0213739
LRRC25	-2.42905	0.000152078	0.00259249
SLC39A14	-2.46129	2.39456e-10	2.59331e-08
FMO5	-2.46418	7.2063e-05	0.00141531
SHROOM2	-2.46775	0.00412758	0.0322091
CRLS1	-2.47529	2.0129e-06	7.03216e-05
MTMR11	-2.47569	0.00101933	0.0113474
STON1	-2.48355	0.00212887	0.0197177
P2RY14	-2.4867	7.80868e-09	5.86115e-07
CAMKK1	-2.50909	2.33893e-05	0.000563798
IL32	-2.51699	2.21893e-09	1.87952e-07
TBXAS1	-2.53522	6.7195e-12	1.08384e-09
DENND11	-2.54583	1.13093e-07	6.08057e-06
JADE1	-2.5491	3.98263e-19	4.46636e-16
SYN2	-2.55223	0.000866011	0.0100156
RPP40	-2.56207	3.50513e-07	1.60075e-05
AKR1C3	-2.563	3.31648e-05	0.00075712
UFSP1	-2.56703	0.000933063	0.010613
ZDHHC9	-2.58078	7.00678e-08	4.08603e-06
JAG1	-2.58975	2.42801e-08	1.59805e-06
EEF1AKMT4	-2.59296	2.94006e-05	0.000682652
TCF7L1	-2.60561	0.000504153	0.00665544
CD33	-2.61502	5.35695e-12	8.92551e-10
MTCO3P12	-2.62144	0.00240657	0.0215271
CUTA	-2.62934	0.00021983	0.00345037
KCNJ11	-2.63113	0.00098422	0.0110294
CD163L1	-2.63996	4.05483e-07	1.80821e-05
FKBP5	-2.65633	2.89492e-11	3.9543e-09
NME1	-2.65712	8.72583e-11	1.05841e-08
CENPA	-2.67122	0.00176525	0.017201
UPP1	-2.67239	5.7372e-06	0.000170772
ARHGEF37	-2.67304	0.00296064	0.0252754
SLC19A1	-2.68834	0.000102286	0.00187076
TLR5	-2.69583	0.00095455	0.010766
SESN1	-2.69795	1.12637e-42	8.53903e-39
PGF	-2.71035	7.85489e-05	0.00150945
MYOSLID	-2.71419	0.000584569	0.00741073
THBS1	-2.71594	0.00154733	0.01563
NT5DC4	-2.72144	1.85669e-05	0.000459236
SLPI	-2.74492	0.00366411	0.0296137
DDIT4	-2.77589	7.62874e-05	0.00147723
ARMC12	-2.82646	1.46082e-05	0.000373508
SLC26A8	-2.83625	0.00192774	0.0182791
NOS1AP	-2.85413	0.00239126	0.0214154
GPR143	-2.85766	0.000714793	0.00862874
TSC22D3	-2.85934	2.11153e-08	1.40417e-06
RETREG1	-2.86688	1.47139e-10	1.66487e-08
CFH	-2.87577	9.85549e-05	0.00181787
RPGR	-2.88692	4.71166e-07	2.06469e-05
SLC16A8	-2.93691	7.18616e-06	0.000207386
LINC02937	-2.94047	0.00468141	0.0353836
FCGR2B	-2.94476	9.82822e-06	0.000270937
GPX8	-2.94663	7.5755e-06	0.000216716
LYRM4-AS1	-2.94952	3.35208e-11	4.49772e-09
GLUL	-2.96249	5.5935e-12	9.21834e-10
KLRD1	-2.97475	0.0016981	0.0167186
DBN1	-2.9909	1.33281e-06	4.94085e-05
MS4A4A	-2.99424	1.79538e-05	0.000446254
NAPRT	-2.99617	0.000454585	0.00615944
CCDC162P	-3.00117	0.00242835	0.0216708
MAML3	-3.00234	0.00307269	0.0259399
ID1	-3.01293	0.00188581	0.0179952
OR2B11	-3.01883	0.000902026	0.0103549
SIGLEC10-AS2	-3.01934	2.93983e-06	9.75356e-05
TDRD9	-3.03868	1.245e-07	6.6467e-06
TFAP4	-3.04507	0.000633114	0.00790064
AMY2B	-3.07275	2.64691e-08	1.71506e-06
FAM229B	-3.07712	3.35361e-07	1.53618e-05
PON2	-3.07737	9.53637e-26	2.40984e-22
CLEC4A	-3.0787	1.28191e-05	0.000340391
SMKR1	-3.0964	0.00677076	0.0474172
RIDA	-3.10193	2.39839e-11	3.39854e-09
ITPKA	-3.10615	2.03295e-06	7.08588e-05
S100A3	-3.12418	4.16167e-05	0.00090787
SERPINE2	-3.12703	5.66741e-09	4.38414e-07
LYPD3	-3.14037	3.133e-10	3.25359e-08
TMT1B	-3.1435	0.00412652	0.0322091
PTGFR	-3.14839	0.00385561	0.030687
CKAP2L	-3.14914	0.00123402	0.0132041
GPR6	-3.15388	0.000464043	0.0062753
TMIGD3	-3.17729	8.541e-10	7.9447e-08
AMPH	-3.19701	0.00145651	0.0149655
IGLON5	-3.2044	0.000709613	0.00857987
ASS1	-3.20659	4.59174e-08	2.7848e-06
WLS	-3.21371	3.72993e-06	0.00012007
TMEM64	-3.21857	4.48392e-07	1.97631e-05
COL4A4	-3.2231	0.00390122	0.0309526
TNNI1	-3.22823	6.21691e-10	5.96587e-08
LAPTM4B	-3.23054	6.03437e-08	3.54624e-06
TTC23L	-3.23419	0.00060993	0.00768086
SAP30	-3.23696	4.79261e-09	3.78466e-07
SHANK3	-3.2574	0.00318642	0.0265865
SIGLEC10	-3.27081	5.60676e-08	3.30777e-06
SIGLEC10-AS1	-3.27819	6.7578e-07	2.78429e-05
SNHG10	-3.29197	1.02409e-06	3.95095e-05
SLC27A5	-3.30343	9.12156e-08	5.06597e-06
FBLN5	-3.30365	3.27097e-10	3.35098e-08
CASC11	-3.31107	5.13414e-13	1.23562e-10
MS4A4E	-3.32313	0.00213374	0.0197267
SAP30-DT	-3.32378	5.85678e-09	4.50764e-07
GJA1	-3.32443	3.35677e-15	1.37555e-12
MS4A6E	-3.32589	0.000822451	0.00963679
MYC	-3.33258	4.24749e-12	7.40235e-10
CHODL	-3.33267	7.21345e-07	2.94799e-05
LINGO3	-3.38667	0.00124088	0.0132402
ALKAL2	-3.40959	5.84347e-06	0.000173044
GALNT15	-3.44297	0.00095504	0.010766
MFGE8	-3.45822	1.2236e-16	7.73008e-14
STMN3	-3.47056	3.70678e-07	1.67268e-05
LYVE1	-3.48274	0.00282748	0.0244693
FAM89A	-3.49846	1.63379e-12	3.21708e-10
RETN	-3.51288	8.37695e-08	4.77486e-06
XXYLT1-AS2	-3.55454	0.000146942	0.00252028
PID1	-3.59757	0.00202176	0.0189925
LPO	-3.61336	1.0091e-14	3.55814e-12
GRAMD2B	-3.62393	3.56036e-10	3.62297e-08
LINC02015	-3.62894	4.70828e-06	0.00014719
C1QTNF1-AS1	-3.62999	0.000180355	0.00294037
FRAT1	-3.65412	9.56859e-15	3.53851e-12
NKG7	-3.67024	1.22545e-06	4.62197e-05
FPR2	-3.67038	6.01092e-06	0.00017731
BMP8A	-3.6725	1.88175e-06	6.61975e-05
CD163	-3.67841	8.59954e-10	7.95038e-08
FAM216A	-3.69875	6.19851e-10	5.96587e-08
PVT1	-3.71254	6.03267e-11	7.68633e-09
PKP2	-3.72157	0.00269452	0.0235743
NUDT16	-3.72467	1.30118e-13	3.52293e-11
CSF3	-3.74795	3.1758e-05	0.000729567
LINC00921	-3.75288	0.00074301	0.00886351
GLDN	-3.76147	1.14055e-06	4.3341e-05
CA12	-3.7677	7.6299e-08	4.4136e-06
PIK3IP1	-3.79453	6.84793e-33	3.46094e-29
GHRL	-3.80918	0.000144033	0.0024788
SNCA	-3.81516	1.08871e-09	9.71005e-08
MT-ATP8	-3.81559	6.5724e-05	0.00131813
TYRO3	-3.82002	6.60871e-16	3.13129e-13
SLCO4A1	-3.83251	1.11172e-15	4.81596e-13
FZD4	-3.83993	3.89839e-08	2.41254e-06
LNCOG	-3.84647	0.000184326	0.00299544
DLC1	-3.85977	1.62947e-08	1.123e-06
EBF3	-3.92407	0.000976811	0.0109626
AREG	-3.93598	2.52187e-07	1.21386e-05
EVA1C	-3.95815	3.02601e-12	5.59517e-10
SLCO4A1-AS1	-3.96463	5.4777e-16	2.76843e-13
TFCP2L1	-3.97036	1.35984e-11	2.04138e-09
LINC00578	-3.97618	1.1966e-05	0.000319417
TIMP4	-3.97827	4.7985e-10	4.8182e-08
LBH	-3.98208	7.79966e-12	1.20672e-09
RASGRF2	-3.98217	2.40815e-05	0.000579562
LINC02043	-3.99362	0.00382053	0.0304557
TRNP1	-3.99751	0.000832171	0.00971315
ATOH8	-4.04753	1.21327e-06	4.58745e-05
GNG12-AS1	-4.09277	4.07768e-06	0.000129886
SAA2	-4.09473	3.34131e-06	0.000109656
ABHD12B	-4.10296	2.49476e-05	0.000595679
SLC2A9-AS1	-4.13662	0.0025757	0.0227979
NNMT	-4.1802	1.85044e-06	6.52472e-05
TM4SF1	-4.19581	2.61492e-11	3.67105e-09
KLF15	-4.22613	0.000154008	0.00260572
CNKSR3	-4.32124	6.83444e-13	1.50179e-10
ABLIM3	-4.34513	2.20059e-17	1.72488e-14
KRT16	-4.37236	0.000169117	0.00280541
GAD1	-4.3975	0.000721692	0.00868436
ARL4D	-4.39788	4.73629e-12	8.06871e-10
IMPA2	-4.41175	8.21104e-16	3.66164e-13
LNCARSR	-4.41278	0.00693903	0.048195
MET	-4.43747	2.09764e-11	3.00042e-09
RASSF6	-4.44371	0.000190425	0.00307479
SRPX	-4.4505	4.04783e-14	1.2034e-11
LINC02683	-4.45251	0.000117156	0.00207756
POLR1H	-4.46558	0.00215728	0.0198958
KCNJ15	-4.50628	0.000232365	0.0035804
ADGRV1	-4.51461	2.66964e-14	8.61213e-12
ACSS3	-4.5699	1.97432e-05	0.00048438
MCF2L2P1	-4.62883	0.000115253	0.00205101
IL18R1	-4.64318	4.32042e-25	8.18828e-22
LINC02884	-4.66197	5.43798e-05	0.00112331
ADIPOQ	-4.71173	0.000326513	0.00474649
FPR1	-4.72377	1.1187e-09	9.91917e-08
FLRT2	-4.75281	7.94734e-18	7.08809e-15
DCN	-4.77225	2.30099e-05	0.000555536
HAL	-4.79397	0.00251157	0.0223215
MYCN	-4.81526	0.000225515	0.00351054
ATP6AP1L	-4.83403	6.84295e-11	8.57461e-09
SLC7A2	-4.9391	1.13799e-24	1.91713e-21
RASD1	-5.03412	2.00916e-07	1.00871e-05
PDZK1IP1	-5.05291	3.20199e-10	3.30263e-08
FLRT2-AS1	-5.0558	2.94632e-16	1.59543e-13
SLC17A8	-5.10021	3.5093e-05	0.000792966
CTNND2	-5.12327	9.06199e-10	8.32714e-08
SLC40A1	-5.15418	1.67569e-14	5.77429e-12
IL1R2	-5.20154	2.24676e-52	3.40653e-48
SAA1	-5.22351	4.43829e-14	1.2941e-11
OLAH	-5.26734	9.16426e-09	6.68022e-07
CLDN5	-5.37836	9.77888e-05	0.00180594
HTRA3	-5.38807	1.91776e-12	3.68064e-10
VSTM2L	-5.49718	4.59715e-17	3.16827e-14
LURAP1L	-5.55657	2.86256e-05	0.000669785
CDC45	-5.55934	4.21624e-17	3.04412e-14
ABCA4	-5.61818	1.4058e-11	2.08967e-09
HSPB8	-5.6637	7.50617e-08	4.36048e-06
CD24	-5.68039	5.07497e-15	1.97299e-12
SLC16A12-AS1	-5.73039	0.000805421	0.00947335
AOC2	-5.75765	2.79256e-10	2.98077e-08
PLAC9	-5.78346	4.0951e-07	1.82082e-05
SPRY1	-5.793	3.24593e-13	8.34148e-11
SLC30A2	-5.95823	9.21386e-12	1.39701e-09
AGRP	-5.97022	5.86868e-10	5.7407e-08
SERPINA5	-6.00554	0.00281746	0.0244244
SIGLECL1	-6.03092	1.17845e-05	0.000315683
GPRC5B	-6.17537	1.58269e-11	2.32977e-09
FSTL3	-6.23624	1.79374e-25	3.88524e-22
CD79B	-6.24797	5.45568e-22	7.51991e-19
PDK4	-6.47489	9.47477e-18	7.98091e-15
ZBTB16	-6.52735	8.11907e-16	3.66164e-13
ADGRG1	-6.73478	7.68493e-08	4.4136e-06
LINC02289	-6.74084	1.75878e-10	1.94646e-08
MORC1	-6.89021	6.27163e-13	1.41926e-10
TMEM204	-6.92128	3.24005e-07	1.49318e-05
SULT1B1	-7.18567	2.03081e-18	2.05274e-15
RSPO2	-7.19147	8.50867e-09	6.26254e-07
IL1RL1	-8.25063	5.15428e-29	1.95373e-25
SLC16A12	-9.73051	7.76359e-28	2.35423e-24
